# Microcosm cultures of a complex synthetic community reveal ecology and genetics of gut microbial organization

**DOI:** 10.1101/2022.09.13.507837

**Authors:** Xiaofan Jin, Feiqiao B. Yu, Jia Yan, Allison Weakley, Katherine S. Pollard

## Abstract

The behavior of microbial communities depends on both taxonomic composition and physical structure. Metagenomic sequencing of fecal samples has revealed the composition of human gut microbiomes, but we remain less familiar with the spatial organization of microbes between regions such as lumen and mucosa, as well as the microbial genes that regulate this organization. To discover the determinants of spatial organization in the gut, we simulate mucosal colonization over time using an *in vitro* culture approach incorporating mucin hydrogel microcosms with a complex yet defined community of 123 human strains for which we generated high-quality genome assemblies. Tracking strain abundance longitudinally using shotgun metagenomic measurements, we observe distinct and strain-specific spatial organization in our cultures with strains enriched on mucin microcosms versus in supernatant, reminiscent of mucosa versus lumen enrichment *in vivo*. Our high taxonomic resolution data enables a comprehensive search for microbial genes that underlie this spatial organization. We identify gene families positively associated with microcosm-enrichment, including several known for biofilm and adhesion functions such as efflux pumps, gene expression regulation, and membrane proteases, as well as a novel link between a coenzyme F420 hydrogenase gene family and lipo/exopolysaccharide biosynthesis. Our strain-resolved abundance measurements also demonstrate that incorporation of microcosms yields a more diverse community than liquid-only culture by allowing co-existence of closely related strains. Altogether these findings demonstrate that microcosm culture with synthetic communities can effectively simulate lumen versus mucosal regions in the gut, providing measurements of microbial organization with high taxonomic resolution to enable identification of specific bacterial genes and functions associated with spatial structure.
