## Supplemental Tables archive for "Microcosm cultures of a complex synthetic community reveal ecology and genetics of gut microbial organization": TableS1.csv

Strain	Media	Inoculate order	External reference	domain	phylum	class	order	family	genus	species	Closest NCBI genome	ANI vs. NCBI genome	# contigs (this work)	# contigs (NCBI)	totalKOs	diffKOs	diffANI	closest UHGG ID	closest UHGG species name
Acidaminococcus-fermentans-DSM-20731	CMMC	Third	https://bacdive.dsmz.de/strain/98	d__Bacteria	p__Firmicutes_C	c__Negativicutes	o__Acidaminococcales	f__Acidaminococcaceae	g__Acidaminococcus	s__Acidaminococcus fermentans	GCF_000025305.1	99.9974	1.0	1.0	10711.0	49.0	0.002600000000001046	MGYG-HGUT-00901	s__Acidaminococcus fermentans
Acidaminococcus-intestini-D21	CMMC	Third	https://www.ncbi.nlm.nih.gov/nucleotide/ACGB00000000?	d__Bacteria	p__Firmicutes_C	c__Negativicutes	o__Acidaminococcales	f__Acidaminococcaceae	g__Acidaminococcus	s__Acidaminococcus intestini	GCF_000174215.1	99.9987	1.0	79.0	10210.0	32.0	0.001300000000000523	MGYG-HGUT-01440	s__Acidaminococcus intestini
Adlercreutzia-equolifaciens-DSM-19450	CMMC	First	https://bacdive.dsmz.de/strain/3073	d__Bacteria	p__Actinobacteriota	c__Coriobacteriia	o__Coriobacteriales	f__Eggerthellaceae	g__Adlercreutzia	s__Adlercreutzia equolifaciens	GCF_000478885.1	100.0	1.0	1.0	10984.0	131.0	0.0	MGYG-HGUT-02480	s__Adlercreutzia equolifaciens
Akkermansia-muciniphila-ATCC-BAA-835	Mega with mucin	Second	https://bacdive.dsmz.de/strain/17849	d__Bacteria	p__Verrucomicrobiota	c__Verrucomicrobiae	o__Verrucomicrobiales	f__Akkermansiaceae	g__Akkermansia	s__Akkermansia muciniphila	GCF_000020225.1	99.9986	1.0	1.0	10934.0	67.0	0.0014000000000038426	MGYG-HGUT-02454	s__Akkermansia muciniphila
Alistipes-finegoldii-DSM-17242	CMMC	Second	https://www.patricbrc.org/view/Genome/679935.3	d__Bacteria	p__Bacteroidota	c__Bacteroidia	o__Bacteroidales	f__Rikenellaceae	g__Alistipes	s__Alistipes finegoldii	GCF_000265365.1	100.0	1.0	1.0	10545.0	11.0	0.0	MGYG-HGUT-01830	s__Alistipes finegoldii
Alistipes-ihumii-AP11	Mega with polysaccharides	Second	https://bacdive.dsmz.de/strain/131498	d__Bacteria	p__Bacteroidota	c__Bacteroidia	o__Bacteroidales	f__Rikenellaceae	g__Alistipes_A	s__Alistipes_A ihumii	GCF_000321205.1	99.999	1.0	60.0	10381.0	45.0	0.0010000000000047748	MGYG-HGUT-01429	s__Alistipes_A ihumii
Alistipes-indistinctus-YIT-12060	CMMC	First	https://bacdive.dsmz.de/strain/14033	d__Bacteria	p__Bacteroidota	c__Bacteroidia	o__Bacteroidales	f__Rikenellaceae	g__Alistipes_A	s__Alistipes_A indistinctus	GCF_000231275.1	99.9886	1.0	6.0	10343.0	45.0	0.011399999999994748	MGYG-HGUT-01385	s__Alistipes_A indistinctus
Alistipes-onderdonkii-DSM-19147	CMMC	First	https://bacdive.dsmz.de/strain/14031	d__Bacteria	p__Bacteroidota	c__Bacteroidia	o__Bacteroidales	f__Rikenellaceae	g__Alistipes	s__Alistipes onderdonkii	GCF_000374505.1	99.9951	1.0	29.0	10674.0	52.0	0.004900000000006344	MGYG-HGUT-00074	s__Alistipes onderdonkii
Alistipes-putredinis-DSM-17216	CMMC	Second	https://www.dsmz.de/collection/catalogue/details/culture/DSM-17216	d__Bacteria	p__Bacteroidota	c__Bacteroidia	o__Bacteroidales	f__Rikenellaceae	g__Alistipes	s__Alistipes putredinis	GCF_000154465.1	99.997	1.0	12.0	9861.0	22.0	0.0029999999999859033	MGYG-HGUT-01302	s__Alistipes putredinis
Alistipes-senegalensis-JC50	CMMC	Second	https://bacdive.dsmz.de/strain/130658	d__Bacteria	p__Bacteroidota	c__Bacteroidia	o__Bacteroidales	f__Rikenellaceae	g__Alistipes	s__Alistipes senegalensis	GCF_000312145.1	99.9621	1.0	6.0	10669.0	24.0	0.03789999999999338	MGYG-HGUT-01420	s__Alistipes senegalensis
Alistipes-shahii-WAL-8301	CMMC	First	https://bacdive.dsmz.de/strain/14032	d__Bacteria	p__Bacteroidota	c__Bacteroidia	o__Bacteroidales	f__Rikenellaceae	g__Alistipes	s__Alistipes shahii	GCF_000210575.1	99.8437	1.0	1.0	10420.0	93.0	0.15630000000000166	MGYG-HGUT-00003	s__Alistipes shahii
Anaerobutyricum-hallii-DSM-3353	CMMC	First	https://www.ncbi.nlm.nih.gov/nuccore/ACEP00000000	d__Bacteria	p__Firmicutes_A	c__Clostridia	o__Lachnospirales	f__Lachnospiraceae	g__Anaerobutyricum	s__Anaerobutyricum hallii	GCF_000173975.1	99.9586	2.0	175.0	11895.0	94.0	0.041399999999995885	MGYG-HGUT-00262	s__Eubacterium_E hallii
Anaerostipes-caccae-DSM-14662	Mega with polysaccharides	Third	https://bacdive.dsmz.de/strain/6339	d__Bacteria	p__Firmicutes_A	c__Clostridia	o__Lachnospirales	f__Lachnospiraceae	g__Anaerostipes	s__Anaerostipes caccae	GCF_014467075.1	99.9989	1.0	1.0	12073.0	34.0	0.0010999999999938836	MGYG-HGUT-00080	s__Anaerostipes caccae
Anaerotruncus-colihominis-DSM-17241	CMMC	Second	https://bacdive.dsmz.de/strain/17679	d__Bacteria	p__Firmicutes_A	c__Clostridia	o__Oscillospirales	f__Ruminococcaceae	g__Anaerotruncus	s__Anaerotruncus colihominis	GCF_000154565.1	99.9687	1.0	28.0	11348.0	100.0	0.03130000000000166	MGYG-HGUT-00004	s__Anaerotruncus colihominis
Bacteroides-caccae-ATCC-43185	Mega with polysaccharides	Third	https://bacdive.dsmz.de/strain/1617	d__Bacteria	p__Bacteroidota	c__Bacteroidia	o__Bacteroidales	f__Bacteroidaceae	g__Bacteroides	s__Bacteroides caccae	GCF_002222615.2	99.9997	1.0	1.0	11953.0	0.0	0.00029999999999574817	MGYG-HGUT-02549	s__Bacteroides caccae
Bacteroides-cellulosilyticus-DSM-14838	Mega with polysaccharides	Third	https://bacdive.dsmz.de/strain/1623	d__Bacteria	p__Bacteroidota	c__Bacteroidia	o__Bacteroidales	f__Bacteroidaceae	g__Bacteroides	s__Bacteroides cellulosilyticus	GCF_000158035.1	99.8657	2.0	66.0	12885.0	96.0	0.1342999999999961	MGYG-HGUT-02455	s__Bacteroides cellulosilyticus
Bacteroides-coprocola-DSM-17136	Mega with polysaccharides	Second	https://bacdive.dsmz.de/strain/1608	d__Bacteria	p__Bacteroidota	c__Bacteroidia	o__Bacteroidales	f__Bacteroidaceae	g__Phocaeicola	s__Phocaeicola coprocola	GCF_000154845.1	99.9698	2.0	90.0	11618.0	21.0	0.030199999999993562	MGYG-HGUT-01306	s__Bacteroides_A coprocola
Bacteroides-coprophilus-DSM-18228	YCFAC	Third	https://bacdive.dsmz.de/strain/1622	d__Bacteria	p__Bacteroidota	c__Bacteroidia	o__Bacteroidales	f__Bacteroidaceae	g__Phocaeicola	s__Phocaeicola coprophilus	GCF_000157915.1	99.7775	5.0	73.0	11411.0	69.0	0.2224999999999966	MGYG-HGUT-00273	s__Bacteroides_A coprophilus
Bacteroides-dorei-5-1-36-D4	Mega with polysaccharides	Third	https://www.patricbrc.org/view/Genome/556260.3	d__Bacteria	p__Bacteroidota	c__Bacteroidia	o__Bacteroidales	f__Bacteroidaceae	g__Phocaeicola	s__Phocaeicola dorei	GCF_000158335.2	99.9848	3.0	10.0	12475.0	8.0	0.015199999999992997	MGYG-HGUT-02478	s__Bacteroides_B dorei
Bacteroides-dorei-DSM-17855	CMMC	Third	https://bacdive.dsmz.de/strain/1612	d__Bacteria	p__Bacteroidota	c__Bacteroidia	o__Bacteroidales	f__Bacteroidaceae	g__Phocaeicola	s__Phocaeicola dorei	GCF_013009555.1	99.9912	1.0	1.0	12197.0	0.0	0.008799999999993702	MGYG-HGUT-02478	s__Bacteroides_B dorei
Bacteroides-eggerthii-DSM-20697	CMMC	Third	https://bacdive.dsmz.de/strain/1583	d__Bacteria	p__Bacteroidota	c__Bacteroidia	o__Bacteroidales	f__Bacteroidaceae	g__Bacteroides	s__Bacteroides eggerthii	GCF_000155815.1	99.9428	1.0	20.0	11594.0	12.0	0.05719999999999459	MGYG-HGUT-01313	s__Bacteroides eggerthii
Bacteroides-finegoldii-DSM-17565	CMMC	Third	https://bacdive.dsmz.de/strain/1610	d__Bacteria	p__Bacteroidota	c__Bacteroidia	o__Bacteroidales	f__Bacteroidaceae	g__Bacteroides	s__Bacteroides finegoldii	GCF_000156195.1	99.9566	3.0	33.0	12284.0	33.0	0.043400000000005434	MGYG-HGUT-00029	s__Bacteroides finegoldii
Bacteroides-fragilis-2-1-16	Mega with polysaccharides	Third	https://www.patricbrc.org/view/Genome/469587.3	d__Bacteria	p__Bacteroidota	c__Bacteroidia	o__Bacteroidales	f__Bacteroidaceae	g__Bacteroides	s__Bacteroides fragilis	GCF_000025985.1	99.0408	3.0	2.0	11831.0	239.0	0.9591999999999956	MGYG-HGUT-01337	s__Bacteroides fragilis
Bacteroides-fragilis-3-1-12	Mega with polysaccharides	Third	https://www.patricbrc.org/view/Genome/457424.5	d__Bacteria	p__Bacteroidota	c__Bacteroidia	o__Bacteroidales	f__Bacteroidaceae	g__Bacteroides	s__Bacteroides fragilis_A	GCF_000157015.1	99.9542	6.0	33.0	12512.0	47.0	0.04579999999999984	MGYG-HGUT-00236	s__Bacteroides fragilis_A
Bacteroides-intestinalis-DSM-17393	CMMC	Third	https://bacdive.dsmz.de/strain/1609	d__Bacteria	p__Bacteroidota	c__Bacteroidia	o__Bacteroidales	f__Bacteroidaceae	g__Bacteroides	s__Bacteroides intestinalis	GCF_000172175.1	99.9957	4.0	8.0	12422.0	20.0	0.004300000000000637	MGYG-HGUT-02470	s__Bacteroides intestinalis
Bacteroides-ovatus-ATCC-8483	Mega with polysaccharides	Third	https://bacdive.dsmz.de/strain/1592	d__Bacteria	p__Bacteroidota	c__Bacteroidia	o__Bacteroidales	f__Bacteroidaceae	g__Bacteroides	s__Bacteroides ovatus	GCF_001314995.1	99.9955	1.0	1.0	12695.0	5.0	0.004499999999993065	MGYG-HGUT-01378	s__Bacteroides ovatus
Bacteroides-pectinophilus-ATCC-43243	CMMC	First	https://www.ncbi.nlm.nih.gov/Taxonomy/Browser/wwwtax.cgi?id=483218	d__Bacteria	p__Firmicutes_A	c__Clostridia	o__Lachnospirales	f__Lachnospiraceae	g__Bacteroides_F	s__Bacteroides_F pectinophilus	GCF_000155855.1	99.9621	1.0	9.0	11269.0	359.0	0.03789999999999338	MGYG-HGUT-01314	s__Bacteroides_F pectinophilus
Bacteroides-plebeius-DSM-17135	YCFAC	First	https://bacdive.dsmz.de/strain/1607	d__Bacteria	p__Bacteroidota	c__Bacteroidia	o__Bacteroidales	f__Bacteroidaceae	g__Phocaeicola	s__Phocaeicola plebeius	GCF_000187895.1	99.9941	5.0	19.0	11707.0	49.0	0.005899999999996908	MGYG-HGUT-01364	s__Bacteroides_A plebeius
Bacteroides-sp-2-1-22	Mega with polysaccharides	Third	https://www.patricbrc.org/view/Genome/469588.3	d__Bacteria	p__Bacteroidota	c__Bacteroidia	o__Bacteroidales	f__Bacteroidaceae	g__Bacteroides	s__Bacteroides xylanisolvens	GCF_000162155.1	99.9339	4.0	36.0	12455.0	16.0	0.06610000000000582	MGYG-HGUT-01345	s__Bacteroides xylanisolvens
Bacteroides-sp-3-1-19	Mega with polysaccharides	Third	https://www.patricbrc.org/view/Genome/469592.4	d__Bacteria	p__Bacteroidota	c__Bacteroidia	o__Bacteroidales	f__Tannerellaceae	g__Parabacteroides	s__Parabacteroides distasonis	GCF_000163655.1	99.9789	2.0	36.0	12568.0	64.0	0.021100000000004115	MGYG-HGUT-02438	s__Parabacteroides distasonis
Bacteroides-sp-9-1-42FAA	Mega with polysaccharides	Third	https://www.patricbrc.org/view/Genome/457395.6	d__Bacteria	p__Bacteroidota	c__Bacteroidia	o__Bacteroidales	f__Bacteroidaceae	g__Phocaeicola	s__Phocaeicola dorei	GCF_000157075.2	99.9712	4.0	17.0	12144.0	60.0	0.02880000000000393	MGYG-HGUT-02478	s__Bacteroides_B dorei
Bacteroides-sp-D2	CMMC	Third	https://www.patricbrc.org/view/Genome/556259.3	d__Bacteria	p__Bacteroidota	c__Bacteroidia	o__Bacteroidales	f__Bacteroidaceae	g__Bacteroides	s__Bacteroides sp003463205	GCF_000159075.2	99.9857	1.0	12.0	13019.0	71.0	0.014300000000005753	MGYG-HGUT-01378	s__Bacteroides ovatus
Bacteroides-stercoris-ATCC-43183	CMMC	Third	https://bacdive.dsmz.de/strain/1618	d__Bacteria	p__Bacteroidota	c__Bacteroidia	o__Bacteroidales	f__Bacteroidaceae	g__Bacteroides	s__Bacteroides stercoris	GCF_000154525.1	99.9922	1.0	17.0	11847.0	13.0	0.007800000000003138	MGYG-HGUT-03681	s__Bacteroides stercoris
Bacteroides-thetaiotaomicron-1-1-6	Mega with polysaccharides	Third	https://www.patricbrc.org/view/Genome/469586.3	d__Bacteria	p__Bacteroidota	c__Bacteroidia	o__Bacteroidales	f__Bacteroidaceae	g__Bacteroides	s__Bacteroides thetaiotaomicron	GCF_000159875.2	99.9554	4.0	15.0	13117.0	34.0	0.04460000000000264	MGYG-HGUT-00196	s__Bacteroides thetaiotaomicron
Bacteroides-thetaiotaomicron-VPI-5482	CMMC	Third	https://bacdive.dsmz.de/strain/1599	d__Bacteria	p__Bacteroidota	c__Bacteroidia	o__Bacteroidales	f__Bacteroidaceae	g__Bacteroides	s__Bacteroides thetaiotaomicron	GCF_000011065.1	99.99	2.0	2.0	12768.0	25.0	0.010000000000005116	MGYG-HGUT-00196	s__Bacteroides thetaiotaomicron
Bacteroides-uniformis-ATCC-8492	Mega with polysaccharides	Third	https://bacdive.dsmz.de/strain/1604	d__Bacteria	p__Bacteroidota	c__Bacteroidia	o__Bacteroidales	f__Bacteroidaceae	g__Bacteroides	s__Bacteroides uniformis	GCF_000154205.1	99.9911	1.0	33.0	12030.0	36.0	0.00889999999999702	MGYG-HGUT-01346	s__Bacteroides uniformis
Bacteroides-vulgatus-ATCC-8482	Mega with polysaccharides	Third	https://bacdive.dsmz.de/strain/1601	d__Bacteria	p__Bacteroidota	c__Bacteroidia	o__Bacteroidales	f__Bacteroidaceae	g__Phocaeicola	s__Phocaeicola vulgatus	GCF_000012825.1	100.0	1.0	1.0	12123.0	1.0	0.0	MGYG-HGUT-02478	s__Bacteroides_B dorei
Bacteroides-xylanisolvens-SD-CC-1b	Mega with polysaccharides	Third	https://bacdive.dsmz.de/strain/1626	d__Bacteria	p__Bacteroidota	c__Bacteroidia	o__Bacteroidales	f__Bacteroidaceae	g__Bacteroides	s__Bacteroides xylanisolvens	GCF_000210075.1	99.8664	1.0	1.0	12514.0	59.0	0.13360000000000127	MGYG-HGUT-01345	s__Bacteroides xylanisolvens
Bifidobacterium-adolescentis-L2-32	Mega with polysaccharides	Second	https://www.ncbi.nlm.nih.gov/Taxonomy/Browser/wwwtax.cgi?id=411481	d__Bacteria	p__Actinobacteriota	c__Actinomycetia	o__Actinomycetales	f__Bifidobacteriaceae	g__Bifidobacterium	s__Bifidobacterium adolescentis	GCF_000154085.1	99.9967	1.0	40.0	9877.0	156.0	0.0032999999999958622	MGYG-HGUT-02395	s__Bifidobacterium adolescentis
Bifidobacterium-breve-JCM-1192	Mega with polysaccharides	Second	https://bacdive.dsmz.de/strain/1695	d__Bacteria	p__Actinobacteriota	c__Actinomycetia	o__Actinomycetales	f__Bifidobacteriaceae	g__Bifidobacterium	s__Bifidobacterium breve	GCF_001025175.1	99.9974	1.0	1.0	9976.0	20.0	0.002600000000001046	MGYG-HGUT-02469	s__Bifidobacterium breve
Bifidobacterium-catenulatum-JCM-1194	LMRS	Third	https://bacdive.dsmz.de/strain/1697	d__Bacteria	p__Actinobacteriota	c__Actinomycetia	o__Actinomycetales	f__Bifidobacteriaceae	g__Bifidobacterium	s__Bifidobacterium catenulatum	GCF_001025195.1	99.9979	1.0	1.0	9606.0	63.0	0.0020999999999986585	MGYG-HGUT-01490	s__Bifidobacterium catenulatum
Bifidobacterium-longum-ATCC-15697	CMMC	Third	https://www.atcc.org/products/15697	d__Bacteria	p__Actinobacteriota	c__Actinomycetia	o__Actinomycetales	f__Bifidobacteriaceae	g__Bifidobacterium	s__Bifidobacterium longum	GCF_000003135.1	98.5241	2.0	114.0	9793.0	296.0	1.4758999999999958	MGYG-HGUT-01292	s__Bifidobacterium infantis
Bifidobacterium-pseudocatenulatum-JCM-1200	CMMC	Third	https://bacdive.dsmz.de/strain/1713	d__Bacteria	p__Actinobacteriota	c__Actinomycetia	o__Actinomycetales	f__Bifidobacteriaceae	g__Bifidobacterium	s__Bifidobacterium pseudocatenulatum	GCF_001025215.1	99.9987	1.0	1.0	10003.0	61.0	0.001300000000000523	MGYG-HGUT-03683	s__Bifidobacterium pseudocatenulatum
Bilophila-wadsworthia-ATCC-49260	CMMC with 10mM MgSO4	First	https://bacdive.dsmz.de/strain/146880	d__Bacteria	p__Desulfobacterota	c__Desulfovibrionia	o__Desulfovibrionales	f__Desulfovibrionaceae	g__Bilophila	s__Bilophila wadsworthia	GCF_000701705.1	99.9787	10.0	198.0	11656.0	75.0	0.021299999999996544	MGYG-HGUT-01359	s__Bilophila wadsworthia
Blautia-hansenii-DSM-20583	CMMC	Third	https://bacdive.dsmz.de/strain/18071	d__Bacteria	p__Firmicutes_A	c__Clostridia	o__Lachnospirales	f__Lachnospiraceae	g__Blautia	s__Blautia hansenii	GCF_002222595.2	99.9986	1.0	1.0	11826.0	29.0	0.0014000000000038426	MGYG-HGUT-01704	s__Blautia hansenii
Blautia-hydrogenotrophica-DSM-10507	CMMC	Second	https://bacdive.dsmz.de/strain/18073	d__Bacteria	p__Firmicutes_A	c__Clostridia	o__Lachnospirales	f__Lachnospiraceae	g__Blautia_A	s__Blautia_A hydrogenotrophica	GCF_000157975.1	99.8677	2.0	33.0	11851.0	129.0	0.13230000000000075	MGYG-HGUT-00035	s__Blautia_A hydrogenotrophica
Blautia-obeum-ATCC-29174	CMMC	Third	https://bacdive.dsmz.de/strain/17684	d__Bacteria	p__Firmicutes_A	c__Clostridia	o__Lachnospirales	f__Lachnospiraceae	g__Blautia_A	s__Blautia_A obeum	GCF_000153905.1	99.9857	1.0	54.0	11734.0	212.0	0.014300000000005753	MGYG-HGUT-00212	s__Blautia_A obeum
Blautia-sp-KLE-1732	CMMC	Second	https://www.patricbrc.org/view/Genome/1226324.3	d__Bacteria	p__Firmicutes_A	c__Clostridia	o__Lachnospirales	f__Lachnospiraceae	g__Blautia_A	s__Blautia_A massiliensis	GCF_000466565.1	99.978	1.0	185.0	12021.0	133.0	0.022000000000005567	MGYG-HGUT-00142	s__Blautia_A massiliensis
Blautia-wexlerae-DSM-19850	Mega with polysaccharides	Second	https://bacdive.dsmz.de/strain/18075	d__Bacteria	p__Firmicutes_A	c__Clostridia	o__Lachnospirales	f__Lachnospiraceae	g__Blautia_A	s__Blautia_A wexlerae	GCF_000484655.1	99.991	1.0	210.0	12681.0	59.0	0.009000000000000341	MGYG-HGUT-01338	s__Blautia_A wexlerae
Burkholderiales-bacterium-1-1-47	CMMC	First	https://www.patricbrc.org/view/Genome/469610.4	d__Bacteria	p__Proteobacteria	c__Gammaproteobacteria	o__Burkholderiales	f__Burkholderiaceae	g__Parasutterella	s__Parasutterella excrementihominis	GCF_000144975.1	99.8685	1.0	37.0	10581.0	140.0	0.1315000000000026	MGYG-HGUT-01294	s__Parasutterella excrementihominis
Butyricimonas-virosa-DSM-23226	CMMC	Second	https://bacdive.dsmz.de/strain/12523	d__Bacteria	p__Bacteroidota	c__Bacteroidia	o__Bacteroidales	f__Marinifilaceae	g__Butyricimonas	s__Butyricimonas virosa	GCF_000519105.1	99.9843	1.0	68.0	11886.0	18.0	0.015699999999995384	MGYG-HGUT-00203	s__Butyricimonas virosa
Butyrivibrio-crossotus-DSM-2876	CMMC	First	https://bacdive.dsmz.de/strain/6341	d__Bacteria	p__Firmicutes_A	c__Clostridia	o__Lachnospirales	f__Lachnospiraceae	g__Butyrivibrio_A	s__Butyrivibrio_A crossotus	GCF_000156015.1	99.9782	1.0	31.0	10747.0	65.0	0.02179999999999893	MGYG-HGUT-01319	s__Butyrivibrio_A crossotus
Catenibacterium-mitsuokai-DSM-15897	Mega with polysaccharides	Third	https://bacdive.dsmz.de/strain/5366	d__Bacteria	p__Firmicutes	c__Bacilli	o__Erysipelotrichales	f__Erysipelatoclostridiaceae	g__Catenibacterium	s__Catenibacterium mitsuokai	GCF_000173795.1	99.9961	1.0	475.0	10764.0	273.0	0.003900000000001569	MGYG-HGUT-00026	s__Catenibacterium mitsuokai
Clostridiales-bacterium-VE202-14	CMMC	Second	https://www.patricbrc.org/view/Genome/1232452.3	d__Bacteria	p__Firmicutes_A	c__Clostridia	o__Lachnospirales	f__Lachnospiraceae	g__Sellimonas	s__Sellimonas intestinalis	GCF_000509025.1	99.9829	1.0	31.0	11372.0	253.0	0.017099999999999227	MGYG-HGUT-00159	s__Sellimonas intestinalis
Clostridiales-bacterium-VE202-27	CMMC	Second	https://www.patricbrc.org/view/Genome/1232457.3	d__Bacteria	p__Firmicutes_A	c__Clostridia	o__Lachnospirales	f__Lachnospiraceae	g__Eisenbergiella	s__Eisenbergiella massiliensis	GCF_000509145.1	99.9857	4.0	256.0	13842.0	230.0	0.014300000000005753	MGYG-HGUT-03684	s__Eisenbergiella massiliensis
Clostridium-hylemonae-DSM-15053	Mega with polysaccharides	Second	https://bacdive.dsmz.de/strain/2811	d__Bacteria	p__Firmicutes_A	c__Clostridia	o__Lachnospirales	f__Lachnospiraceae	g__Extibacter	s__Extibacter hylemonae	GCF_008281175.1	99.9779	1.0	1.0	12052.0	184.0	0.022099999999994683	MGYG-HGUT-01710	s__Dorea hylemonae
Clostridium-leptum-DSM-753	YCFAC	First	https://bacdive.dsmz.de/strain/2612	d__Bacteria	p__Firmicutes_A	c__Clostridia	o__Oscillospirales	f__Acutalibacteraceae	g__Clostridium_A	s__Clostridium_A leptum	GCF_000154345.1	99.9972	1.0	21.0	11034.0	42.0	0.002799999999993475	MGYG-HGUT-00069	s__Clostridium_A leptum
Clostridium-scindens-ATCC-35704	CMMC	Third	https://bacdive.dsmz.de/strain/2748	d__Bacteria	p__Firmicutes_A	c__Clostridia	o__Lachnospirales	f__Lachnospiraceae	g__Clostridium_AP	s__Clostridium_AP scindens	GCF_004295125.1	99.9918	2.0	1.0	12033.0	39.0	0.008200000000002206	MGYG-HGUT-01303	s__Dorea scindens
Clostridium-sp-ATCC-29733	CMMC	First	https://bacdive.dsmz.de/strain/2675	d__Bacteria	p__Firmicutes_A	c__Clostridia	o__Oscillospirales	f__Ruminococcaceae	g__Bittarella	s__Bittarella massiliensis	GCF_000466605.1	99.9642	2.0	161.0	10661.0	115.0	0.035799999999994725	MGYG-HGUT-01454	s__Bittarella massiliensis
Clostridium-sp-D5	CMMC	Second	https://www.patricbrc.org/view/Genome/556261.3	d__Bacteria	p__Firmicutes_A	c__Clostridia	o__Lachnospirales	f__Lachnospiraceae	g__Muricomes	s__Muricomes fissicatena_A	GCF_000190355.1	99.939	1.0	47.0	12922.0	36.0	0.06100000000000705	MGYG-HGUT-01368	s__Faecalicatena fissicatena
Clostridium-sp-L2-50	CMMC	First	https://www.ncbi.nlm.nih.gov/Taxonomy/Browser/wwwtax.cgi?id=411489	d__Bacteria	p__Firmicutes_A	c__Clostridia	o__Lachnospirales	f__Lachnospiraceae	g__Coprococcus	s__Coprococcus sp000154245	GCF_000154245.1	99.9836	1.0	20.0	11579.0	48.0	0.01640000000000441	MGYG-HGUT-01707	s__Coprococcus sp000154245
Clostridium-sp-M62-1	CMMC	Second	https://www.patricbrc.org/view/Genome/411486.3	d__Bacteria	p__Firmicutes_A	c__Clostridia	o__Lachnospirales	f__Lachnospiraceae	g__Clostridium_Q	s__Clostridium_Q saccharolyticum_A	GCF_000159055.1	99.9589	3.0	26.0	12175.0	97.0	0.041100000000000136	MGYG-HGUT-02483	s__Clostridium_Q saccharolyticum
Clostridium-spiroforme-DSM-1552	Mega with polysaccharides	Second	https://bacdive.dsmz.de/strain/2706	d__Bacteria	p__Firmicutes	c__Bacilli	o__Erysipelotrichales	f__Erysipelatoclostridiaceae	g__Erysipelatoclostridium	s__Erysipelatoclostridium spiroforme	GCF_000154805.1	99.9915	1.0	12.0	10013.0	27.0	0.008499999999997955	MGYG-HGUT-01304	s__Erysipelatoclostridium spiroforme
Clostridium-sporogenes-ATCC-15579	Mega with polysaccharides	Third	https://www.atcc.org/products/15579	d__Bacteria	p__Firmicutes_A	c__Clostridia	o__Clostridiales	f__Clostridiaceae	g__Clostridium_F	s__Clostridium_F botulinum_A	GCF_000155085.1	99.9961	1.0	2.0	13126.0	378.0	0.003900000000001569	MGYG-HGUT-01309	s__Clostridium_F botulinum_A
Collinsella-aerofaciens-ATCC-25986	CMMC	Second	https://bacdive.dsmz.de/strain/3044	d__Bacteria	p__Actinobacteriota	c__Coriobacteriia	o__Coriobacteriales	f__Coriobacteriaceae	g__Collinsella	s__Collinsella aerofaciens	GCF_000169035.1	99.9836	3.0	25.0	10116.0	66.0	0.01640000000000441	MGYG-HGUT-01353	s__Collinsella aerofaciens
Collinsella-stercoris-DSM-13279	CMMC	Second	https://bacdive.dsmz.de/strain/3046	d__Bacteria	p__Actinobacteriota	c__Coriobacteriia	o__Coriobacteriales	f__Coriobacteriaceae	g__Collinsella	s__Collinsella stercoris	GCF_000156215.1	99.8497	1.0	35.0	9510.0	167.0	0.15030000000000146	MGYG-HGUT-01709	s__Collinsella stercoris
Coprococcus-comes-ATCC-27758	Mega with polysaccharides	Third	https://www.patricbrc.org/view/Genome/470146.3	d__Bacteria	p__Firmicutes_A	c__Clostridia	o__Lachnospirales	f__Lachnospiraceae	g__Bariatricus	s__Bariatricus comes	GCF_000155875.1	99.925	1.0	13.0	11203.0	670.0	0.07500000000000284	MGYG-HGUT-01315	s__Coprococcus_B comes
Coprococcus-eutactus-ATCC-27759	CMMC	Second	https://www.ncbi.nlm.nih.gov/nuccore/ABEY00000000.2	d__Bacteria	p__Firmicutes_A	c__Clostridia	o__Lachnospirales	f__Lachnospiraceae	g__Coprococcus	s__Coprococcus eutactus	GCF_000154425.1	99.9856	1.0	23.0	11708.0	70.0	0.01439999999999486	MGYG-HGUT-00018	s__Coprococcus eutactus
Desulfovibrio-piger-ATCC-29098	CMMC with 10mM MgSO4	Second	https://bacdive.dsmz.de/strain/4070	d__Bacteria	p__Desulfobacterota	c__Desulfovibrionia	o__Desulfovibrionales	f__Desulfovibrionaceae	g__Desulfovibrio	s__Desulfovibrio piger	GCF_000156375.1	99.9337	1.0	47.0	10335.0	69.0	0.06629999999999825	MGYG-HGUT-01321	s__Desulfovibrio piger
Dialister-invisus-DSM-15470	CMMC	Second	https://www.dsmz.de/collection/catalogue/details/culture/DSM-15470	d__Bacteria	p__Firmicutes_C	c__Negativicutes	o__Veillonellales	f__Dialisteraceae	g__Dialister	s__Dialister invisus	GCF_000160055.1	99.9945	1.0	1.0	9690.0	14.0	0.00549999999999784	MGYG-HGUT-04158	s__Dialister invisus
Dorea-formicigenerans-ATCC-27755	Mega with polysaccharides	Third	https://bacdive.dsmz.de/strain/6354	d__Bacteria	p__Firmicutes_A	c__Clostridia	o__Lachnospirales	f__Lachnospiraceae	g__Dorea	s__Dorea formicigenerans	GCF_000169235.1	99.9936	1.0	16.0	11792.0	79.0	0.006399999999999295	MGYG-HGUT-00146	s__Dorea formicigenerans
Dorea-longicatena-DSM-13814	Mega with polysaccharides	Third	https://bacdive.dsmz.de/strain/6355	d__Bacteria	p__Firmicutes_A	c__Clostridia	o__Lachnospirales	f__Lachnospiraceae	g__Dorea_A	s__Dorea_A longicatena	GCF_000154065.1	99.9861	1.0	36.0	11555.0	64.0	0.013900000000006685	MGYG-HGUT-00038	s__Dorea longicatena
Eggerthella-lenta-DSM-2243	CMMC with 1% Arginine	Second	https://bacdive.dsmz.de/strain/3054	d__Bacteria	p__Actinobacteriota	c__Coriobacteriia	o__Coriobacteriales	f__Eggerthellaceae	g__Eggerthella	s__Eggerthella lenta	GCF_000024265.1	99.9963	2.0	1.0	11418.0	13.0	0.0036999999999949296	MGYG-HGUT-02544	s__Eggerthella lenta
Enterocloster-asparagiformis-DSM-15981	CMMC	Third	https://bacdive.dsmz.de/strain/2839	d__Bacteria	p__Firmicutes_A	c__Clostridia	o__Lachnospirales	f__Lachnospiraceae	g__Enterocloster	s__Enterocloster asparagiformis	GCF_000158075.1	99.8132	1.0	92.0	13174.0	192.0	0.1868000000000052	MGYG-HGUT-02328	s__Clostridium_M asparagiforme
Enterocloster-bolteae-ATCC-BAA-613	CMMC	Third	https://bacdive.dsmz.de/strain/2821	d__Bacteria	p__Firmicutes_A	c__Clostridia	o__Lachnospirales	f__Lachnospiraceae	g__Enterocloster	s__Enterocloster bolteae	GCF_002234575.2	99.9981	2.0	2.0	13768.0	78.0	0.00190000000000623	MGYG-HGUT-01493	s__Clostridium_M bolteae
Eubacterium-rectale-ATCC-33656	Mega with polysaccharides	Second	https://www.ncbi.nlm.nih.gov/nuccore/L34627	d__Bacteria	p__Firmicutes_A	c__Clostridia	o__Lachnospirales	f__Lachnospiraceae	g__Agathobacter	s__Agathobacter rectalis	GCF_000020605.1	100.0	1.0	1.0	12119.0	4.0	0.0	MGYG-HGUT-02492	s__Agathobacter rectalis
Eubacterium-siraeum-DSM-15702	CMMC	First	https://bacdive.dsmz.de/strain/5442	d__Bacteria	p__Firmicutes_A	c__Clostridia	o__Oscillospirales	f__Ruminococcaceae	g__Ruminiclostridium_E	s__Ruminiclostridium_E siraeum	GCF_000154325.1	99.992	1.0	44.0	10934.0	16.0	0.007999999999995566	MGYG-HGUT-02530	s__Ruminiclostridium_E siraeum
Eubacterium-ventriosum-ATCC-27560	CMMC	Third	https://bacdive.dsmz.de/strain/5448	d__Bacteria	p__Firmicutes_A	c__Clostridia	o__Lachnospirales	f__Lachnospiraceae	g__Eubacterium_G	s__Eubacterium_G ventriosum	GCF_000153885.1	99.982	1.0	27.0	11704.0	43.0	0.017999999999986468	MGYG-HGUT-00208	s__Eubacterium_G ventriosum
Faecalibacterium-prausnitzii-A2-165	YCFAC	Second	https://bacdive.dsmz.de/strain/17680	d__Bacteria	p__Firmicutes_A	c__Clostridia	o__Oscillospirales	f__Ruminococcaceae	g__Faecalibacterium	s__Faecalibacterium prausnitzii_C	GCF_010509575.1	99.9951	1.0	1.0	11034.0	27.0	0.004900000000006344	MGYG-HGUT-00022	s__Faecalibacterium prausnitzii_C
Granulicatella-adiacens-ATCC-49175	Mega with polysaccharides	Second	https://bacdive.dsmz.de/strain/2274	d__Bacteria	p__Firmicutes	c__Bacilli	o__Lactobacillales	f__Aerococcaceae	g__Granulicatella	s__Granulicatella adiacens	GCF_000160675.1	99.9503	1.0	10.0	10319.0	18.0	0.04970000000000141	MGYG-HGUT-04316	s__Granulicatella adiacens
Holdemanella-biformis-DSM-3989	Mega with polysaccharides	Second	https://bacdive.dsmz.de/strain/5417	d__Bacteria	p__Firmicutes	c__Bacilli	o__Erysipelotrichales	f__Erysipelotrichaceae	g__Holdemanella	s__Holdemanella biformis	GCF_000156655.1	99.7604	2.0	44.0	10676.0	75.0	0.23959999999999584	MGYG-HGUT-01711	s__Holdemanella biformis
Holdemania-filiformis-DSM-12042	CMMC	Third	https://bacdive.dsmz.de/strain/5373	d__Bacteria	p__Firmicutes	c__Bacilli	o__Erysipelotrichales	f__Erysipelotrichaceae	g__Holdemania	s__Holdemania filiformis	GCF_000157995.1	99.8102	1.0	35.0	11558.0	98.0	0.1898000000000053	MGYG-HGUT-00192	s__Holdemania filiformis
Hungatella-hathewayi-DSM-13479	CMMC	Third	https://bacdive.dsmz.de/strain/2808	d__Bacteria	p__Firmicutes_A	c__Clostridia	o__Lachnospirales	f__Lachnospiraceae	g__Hungatella	s__Hungatella sp005845265	GCF_000160095.1	99.7082	1.0	714.0	13005.0	294.0	0.2917999999999949	MGYG-HGUT-00150	s__Hungatella hathewayi
Intestinibacter-bartlettii-DSM-16795	CMMC	Third	https://bacdive.dsmz.de/strain/2830	d__Bacteria	p__Firmicutes_A	c__Clostridia	o__Peptostreptococcales	f__Peptostreptococcaceae	g__Intestinibacter	s__Intestinibacter bartlettii	GCF_000154445.1	99.93	2.0	18.0	11227.0	551.0	0.06999999999999318	MGYG-HGUT-00062	s__Intestinibacter bartlettii
Intestinimonas-butyriciproducens-DSM-26588	CMMC	First	https://bacdive.dsmz.de/strain/24772	d__Bacteria	p__Firmicutes_A	c__Clostridia	o__Oscillospirales	f__Oscillospiraceae	g__Intestinimonas	s__Intestinimonas butyriciproducens	GCF_004154955.1	99.9903	3.0	1.0	10893.0	136.0	0.009699999999995157	MGYG-HGUT-02340	s__Intestinimonas butyriciproducens
Lachnospira-eligens-ATCC-27750	Mega with polysaccharides	Second	https://bacdive.dsmz.de/strain/5425	d__Bacteria	p__Firmicutes_A	c__Clostridia	o__Lachnospirales	f__Lachnospiraceae	g__Lachnospira	s__Lachnospira eligens	GCF_000146185.1	99.9923	2.0	3.0	11449.0	61.0	0.007699999999999819	MGYG-HGUT-00060	s__Lachnospira eligens_B
Lacrimispora-saccharolytica-WM1	CMMC	Third	https://bacdive.dsmz.de/strain/2657	d__Bacteria	p__Firmicutes_A	c__Clostridia	o__Lachnospirales	f__Lachnospiraceae	g__Lacrimispora	s__Lacrimispora saccharolytica	GCF_000144625.1	100.0	1.0	1.0	12748.0	15.0	0.0	MGYG-HGUT-00152	s__MGYG-HGUT-00152
Lactobacillus-ruminis-ATCC-25644	LMRS	Third	https://www.patricbrc.org/view/Genome/525362.12	d__Bacteria	p__Firmicutes	c__Bacilli	o__Lactobacillales	f__Lactobacillaceae	g__Ligilactobacillus	s__Ligilactobacillus ruminis	GCF_000159375.2	99.9036	1.0	7.0	10653.0	15.0	0.0964000000000027	MGYG-HGUT-01334	s__Lactobacillus_B ruminis
Lactococcus-lactis-DSMZ-20729	LMRS	Third	https://www.dsmz.de/collection/catalogue/details/culture/DSM-20729	d__Bacteria	p__Firmicutes	c__Bacilli	o__Lactobacillales	f__Streptococcaceae	g__Lactococcus	s__Lactococcus lactis	GCF_009885055.1	99.976	6.0	91.0	11189.0	142.0	0.02400000000000091	MGYG-HGUT-00226	s__Lactococcus lactis
Marvinbryantia-formatexigens-DSM-14469	CMMC	First	https://bacdive.dsmz.de/strain/6374	d__Bacteria	p__Firmicutes_A	c__Clostridia	o__Lachnospirales	f__Lachnospiraceae	g__Marvinbryantia	s__Marvinbryantia formatexigens	GCF_000173815.1	99.9879	1.0	58.0	12771.0	81.0	0.012100000000003773	MGYG-HGUT-01698	s__Marvinbryantia formatexigens
Megasphaera-DSMZ-102144	CMMC	Second	https://bacdive.dsmz.de/strain/132460	d__Bacteria	p__Firmicutes_C	c__Negativicutes	o__Veillonellales	f__Megasphaeraceae	g__Megasphaera	s__Megasphaera stantonii	GCF_003367905.1	97.0842	2.0	1.0	10566.0	184.0	2.9158000000000044	MGYG-HGUT-00046	s__Megasphaera sp900066485
Mitsuokella-multacida-DSM-20544	Mega with polysaccharides	Third	https://bacdive.dsmz.de/strain/17134	d__Bacteria	p__Firmicutes_C	c__Negativicutes	o__Selenomonadales	f__Selenomonadaceae	g__Mitsuokella	s__Mitsuokella multacida	GCF_000155955.1	99.9707	2.0	6.0	11504.0	30.0	0.029300000000006318	MGYG-HGUT-01316	s__Mitsuokella multacida
Odoribacter-splanchnicus-DSM-20712	Mega with polysaccharides	Third	https://bacdive.dsmz.de/strain/12520	d__Bacteria	p__Bacteroidota	c__Bacteroidia	o__Bacteroidales	f__Marinifilaceae	g__Odoribacter	s__Odoribacter splanchnicus	GCF_000190535.1	99.9945	1.0	1.0	11506.0	21.0	0.00549999999999784	MGYG-HGUT-00254	s__Odoribacter splanchnicus
Olsenella-uli-DSM-7084	Mega with polysaccharides	Second	https://bacdive.dsmz.de/strain/3059	d__Bacteria	p__Actinobacteriota	c__Coriobacteriia	o__Coriobacteriales	f__Atopobiaceae	g__Olsenella	s__Olsenella uli	GCF_000143845.1	99.9981	1.0	1.0	9302.0	35.0	0.00190000000000623	MGYG-HGUT-02599	s__MGYG-HGUT-02599
Oscillibacter-sp-KLE-1728	CMMC	First	https://www.patricbrc.org/view/Genome/1226322.3	d__Bacteria	p__Firmicutes_A	c__Clostridia	o__Oscillospirales	f__Oscillospiraceae	g__Dysosmobacter	s__Dysosmobacter welbionis	GCF_000469425.1	99.9653	2.0	148.0	11096.0	85.0	0.034700000000000834	MGYG-HGUT-02327	s__Oscillibacter sp900066435
Parabacteroides-distasonis-ATCC-8503	Mega with polysaccharides	Third	https://bacdive.dsmz.de/strain/12497#ref20215	d__Bacteria	p__Bacteroidota	c__Bacteroidia	o__Bacteroidales	f__Tannerellaceae	g__Parabacteroides	s__Parabacteroides distasonis	GCF_000012845.1	99.9912	1.0	1.0	12400.0	11.0	0.008799999999993702	MGYG-HGUT-02438	s__Parabacteroides distasonis
Parabacteroides-johnsonii-DSM-18315	Mega with polysaccharides	Third	https://bacdive.dsmz.de/strain/12498	d__Bacteria	p__Bacteroidota	c__Bacteroidia	o__Bacteroidales	f__Tannerellaceae	g__Parabacteroides	s__Parabacteroides johnsonii	GCF_000156495.1	99.8339	1.0	106.0	12165.0	207.0	0.16610000000000014	MGYG-HGUT-00138	s__Parabacteroides johnsonii
Parabacteroides-merdae-ATCC-43184	CMMC	Third	https://bacdive.dsmz.de/strain/12499	d__Bacteria	p__Bacteroidota	c__Bacteroidia	o__Bacteroidales	f__Tannerellaceae	g__Parabacteroides	s__Parabacteroides merdae	GCF_000154105.1	99.9831	1.0	93.0	11943.0	17.0	0.0169000000000068	MGYG-HGUT-00044	s__Parabacteroides merdae
Parabacteroides-sp-D13	CMMC	Third	https://www.ncbi.nlm.nih.gov/nucleotide/ACPW00000000?	d__Bacteria	p__Bacteroidota	c__Bacteroidia	o__Bacteroidales	f__Tannerellaceae	g__Parabacteroides	s__Parabacteroides distasonis	GCF_000162275.1	99.9682	2.0	22.0	12658.0	18.0	0.03180000000000405	MGYG-HGUT-02438	s__Parabacteroides distasonis
Peptostreptococcus-anaerobius-ATCC-27337	CMMC	Third	https://www.atcc.org/products/27337	d__Bacteria	p__Firmicutes_A	c__Clostridia	o__Peptostreptococcales	f__Peptostreptococcaceae	g__Peptostreptococcus	s__Peptostreptococcus anaerobius	GCF_000381525.1	99.9879	1.0	68.0	9966.0	18.0	0.012100000000003773	MGYG-HGUT-00296	s__Peptostreptococcus anaerobius
Peptostreptococcus-sp-CC14N-HM-1051	CMMC	Third	https://www.beiresources.org/Catalog/Bacteria/HM-1051.aspx	d__Bacteria	p__Firmicutes_A	c__Clostridia	o__Peptostreptococcales	f__Peptostreptococcaceae	g__Peptostreptococcus	s__Peptostreptococcus russellii	GCF_003012055.1	98.5607	1.0	12.0	9794.0	207.0	1.4393000000000034	MGYG-HGUT-01618	s__Peptostreptococcus russellii
Prevotella-buccae-D17	CMMC	Third	https://www.patricbrc.org/view/Genome/575611.3	d__Bacteria	p__Bacteroidota	c__Bacteroidia	o__Bacteroidales	f__Bacteroidaceae	g__Prevotella	s__Prevotella buccae	GCF_000162455.1	99.8748	1.0	84.0	9942.0	460.0	0.12520000000000664	MGYG-HGUT-00289	s__Prevotella buccae
Prevotella-buccalis-ATCC-35310	CMMC	Second	https://bacdive.dsmz.de/strain/12528	d__Bacteria	p__Bacteroidota	c__Bacteroidia	o__Bacteroidales	f__Bacteroidaceae	g__Prevotella	s__Prevotella buccalis	GCF_000177075.1	95.3631	1.0	118.0	9652.0	339.0	4.636899999999997	MGYG-HGUT-03742	s__Prevotella buccalis
Prevotella-copri-DSM-18205	Mega with polysaccharides	Second	https://bacdive.dsmz.de/strain/12547	d__Bacteria	p__Bacteroidota	c__Bacteroidia	o__Bacteroidales	f__Bacteroidaceae	g__Prevotella	s__Prevotella copri	GCF_000157935.1	99.9229	1.0	27.0	11187.0	181.0	0.0771000000000015	MGYG-HGUT-02293	s__Prevotella copri
Roseburia-intestinalis-L1-82	YCFAC	Third	https://bacdive.dsmz.de/strain/6366	d__Bacteria	p__Firmicutes_A	c__Clostridia	o__Lachnospirales	f__Lachnospiraceae	g__Roseburia	s__Roseburia intestinalis	GCF_900537995.1	99.9864	1.0	1.0	12985.0	73.0	0.013599999999996726	MGYG-HGUT-00076	s__Roseburia intestinalis
Roseburia-inulinivorans-DSM-16841	Mega with polysaccharides	Second	https://bacdive.dsmz.de/strain/6369	d__Bacteria	p__Firmicutes_A	c__Clostridia	o__Lachnospirales	f__Lachnospiraceae	g__Roseburia	s__Roseburia inulinivorans	GCF_000174195.1	99.9782	2.0	179.0	12125.0	280.0	0.02179999999999893	MGYG-HGUT-00271	s__Roseburia inulinivorans
Ruminococcus-albus-8	CMMC	First	https://bacdive.dsmz.de/strain/140663	d__Bacteria	p__Firmicutes_A	c__Clostridia	o__Oscillospirales	f__Ruminococcaceae	g__Ruminococcus_D	s__Ruminococcus_D albus_C	GCF_000178155.2	99.9546	1.0	136.0	12322.0	284.0	0.045400000000000766
Ruminococcus-bromii-ATCC-27255	CMMC	First	https://www.atcc.org/products/27255	d__Bacteria	p__Firmicutes_A	c__Clostridia	o__Oscillospirales	f__Acutalibacteraceae	g__Ruminococcus_E	s__Ruminococcus_E bromii	GCF_002834225.1	99.9872	1.0	74.0	10412.0	30.0	0.01279999999999859	MGYG-HGUT-02482	s__Ruminococcus_E bromii
Ruminococcus-gauvreauii-DSM-19829	CMMC	Second	https://bacdive.dsmz.de/strain/17685	d__Bacteria	p__Firmicutes_A	c__Clostridia	o__Lachnospirales	f__Lachnospiraceae	g__Ruminococcus_G	s__Ruminococcus_G gauvreauii	GCF_000425525.1	99.9992	1.0	70.0	12131.0	115.0	0.0007999999999981355	MGYG-HGUT-01690	s__Ruminococcus_G gauvreauii
Ruminococcus-gnavus-ATCC-29149	CMMC	Third	https://www.ncbi.nlm.nih.gov/nuccore/AAYG00000000.2	d__Bacteria	p__Firmicutes_A	c__Clostridia	o__Lachnospirales	f__Lachnospiraceae	g__Ruminococcus_B	s__Ruminococcus_B gnavus	GCF_002959615.1	99.0769	1.0	7.0	11337.0	443.0	0.9231000000000052	MGYG-HGUT-01380	s__Faecalicatena gnavus
Ruminococcus-lactaris-ATCC-29176	Mega with polysaccharides	Second	https://www.ncbi.nlm.nih.gov/nuccore/L76602	d__Bacteria	p__Firmicutes_A	c__Clostridia	o__Lachnospirales	f__Lachnospiraceae	g__Mediterraneibacter	s__Mediterraneibacter lactaris	GCF_000155205.1	99.9684	1.0	47.0	11369.0	55.0	0.031599999999997415	MGYG-HGUT-01310	s__Faecalicatena lactaris
Ruminococcus-torques-ATCC-27756	CMMC	First	https://www.ncbi.nlm.nih.gov/nuccore/AAVP00000000.2	d__Bacteria	p__Firmicutes_A	c__Clostridia	o__Lachnospirales	f__Lachnospiraceae	g__Mediterraneibacter	s__Mediterraneibacter torques	GCF_000153925.1	99.9784	2.0	41.0	10938.0	85.0	0.021600000000006503	MGYG-HGUT-01374	s__Faecalicatena torques
Slackia-exigua-ATCC-700122	CMMC	First	https://bacdive.dsmz.de/strain/3064	d__Bacteria	p__Actinobacteriota	c__Coriobacteriia	o__Coriobacteriales	f__Eggerthellaceae	g__Slackia	s__Slackia exigua	GCF_000162875.1	99.9842	1.0	2.0	9831.0	14.0	0.015799999999998704	MGYG-HGUT-02910	s__Slackia exigua
Slackia-heliotrinireducens-DSM-20476	CMMC	First	https://bacdive.dsmz.de/strain/3063	d__Bacteria	p__Actinobacteriota	c__Coriobacteriia	o__Coriobacteriales	f__Eggerthellaceae	g__Slackia	s__Slackia heliotrinireducens	GCF_000023885.1	99.9988	1.0	1.0	11849.0	38.0	0.0011999999999972033	MGYG-HGUT-02910	s__Slackia exigua
Solobacterium-moorei-DSM-22971	CMMC	First	https://bacdive.dsmz.de/strain/5375	d__Bacteria	p__Firmicutes	c__Bacilli	o__Erysipelotrichales	f__Erysipelotrichaceae	g__Bulleidia	s__Bulleidia moorei	GCF_000425005.1	99.9917	1.0	169.0	9929.0	31.0	0.008300000000005525	MGYG-HGUT-00173	s__Solobacterium moorei
Streptococcus-thermophilus-LMD-9	CMMC	First	https://bacdive.dsmz.de/strain/14786	d__Bacteria	p__Firmicutes	c__Bacilli	o__Lactobacillales	f__Streptococcaceae	g__Streptococcus	s__Streptococcus thermophilus	GCF_010120595.1	99.9979	1.0	1.0	9975.0	43.0	0.0020999999999986585	MGYG-HGUT-04345	s__Streptococcus thermophilus
Subdoligranulum-sp-4-3-54A2FAA	CMMC	First	https://www.patricbrc.org/view/Genome/665956.3	d__Bacteria	p__Firmicutes_A	c__Clostridia	o__Oscillospirales	f__Ruminococcaceae	g__Ruthenibacterium	s__Ruthenibacterium lactatiformans	GCF_000238635.1	99.9576	1.0	10.0	11428.0	33.0	0.04240000000000066	MGYG-HGUT-03682	s__Ruthenibacterium lactatiformans
Subdoligranulum-variabile-DSM-15176	YCFAC	First	https://bacdive.dsmz.de/strain/17688	d__Bacteria	p__Firmicutes_A	c__Clostridia	o__Oscillospirales	f__Ruminococcaceae	g__Gemmiger	s__Gemmiger variabilis	GCF_000157955.1	99.9579	1.0	11.0	11275.0	72.0	0.04210000000000491	MGYG-HGUT-01322	s__Gemmiger variabile
Turicibacter-sanguinis-DSM-14220	CMMC	Third	https://www.dsmz.de/collection/catalogue/details/culture/DSM-14220	d__Bacteria	p__Firmicutes	c__Bacilli	o__Haloplasmatales_A	f__Turicibacteraceae	g__Turicibacter	s__Turicibacter sanguinis	GCF_013046825.1	99.9937	1.0	1.0	11286.0	16.0	0.0062999999999959755	MGYG-HGUT-00143	s__Turicibacter sanguinis
Tyzzerella-nexilis-DSM-1787	Mega with polysaccharides	Second	https://img.jgi.doe.gov/cgi-bin/m/main.cgi?section=TaxonDetail&page=taxonDetail&taxon_oid=642979369	d__Bacteria	p__Firmicutes_A	c__Clostridia	o__Lachnospirales	f__Lachnospiraceae	g__Faecalimonas	s__Faecalimonas phoceensis	GCF_000156035.2	99.8064	3.0	99.0	12034.0	60.0	0.19360000000000355	MGYG-HGUT-00148	s__Tyzzerella nexilis
Veillonella-dispar-ATCC-17748	CMMC	First	https://bacdive.dsmz.de/strain/17172	d__Bacteria	p__Firmicutes_C	c__Negativicutes	o__Veillonellales	f__Veillonellaceae	g__Veillonella	s__Veillonella dispar	GCF_900637515.1	99.999	1.0	1.0	10345.0	47.0	0.0010000000000047748	MGYG-HGUT-01288	s__Veillonella dispar
Veillonella-sp-3-1-44	CMMC	Second	https://www.ncbi.nlm.nih.gov/Taxonomy/Browser/wwwtax.cgi?id=457416	d__Bacteria	p__Firmicutes_C	c__Negativicutes	o__Veillonellales	f__Veillonellaceae	g__Veillonella	s__Veillonella parvula_A	GCF_000163715.1	99.9838	1.0	16.0	10333.0	16.0	0.016199999999997772	MGYG-HGUT-01349	s__Veillonella parvula_A
Veillonella-sp-6-1-27	CMMC	Second	https://www.ncbi.nlm.nih.gov/Taxonomy/Browser/wwwtax.cgi?id=450749	d__Bacteria	p__Firmicutes_C	c__Negativicutes	o__Veillonellales	f__Veillonellaceae	g__Veillonella	s__Veillonella parvula_A	GCF_000163735.1	99.9901	1.0	10.0	10358.0	13.0	0.009900000000001795	MGYG-HGUT-01349	s__Veillonella parvula_A
