## Supplemental Tables archive for "Microcosm cultures of a complex synthetic community reveal ecology and genetics of gut microbial organization": TableS4.csv

KO	strain	CDS	kofamscan hmmer bitscore
K00441	Bacteroides-dorei-DSM-17855	gnl|extdb|pgaptmp_003853	188.7
K00441	Bacteroides-dorei-DSM-17855	gnl|extdb|pgaptmp_002875	135.6
K00441	Bacteroides-dorei-DSM-17855	gnl|extdb|pgaptmp_002942	122.4
K00441	Bacteroides-dorei-DSM-17855	gnl|extdb|pgaptmp_002305	103.2
K00441	Bacteroides-dorei-DSM-17855	gnl|extdb|pgaptmp_004287	47.9
K00441	Bacteroides-dorei-DSM-17855	gnl|extdb|pgaptmp_001836	36.6
K00441	Bacteroides-dorei-DSM-17855	gnl|extdb|pgaptmp_004439	30.9
K00441	Bacteroides-dorei-DSM-17855	gnl|extdb|pgaptmp_000142	27.6
K00441	Bacteroides-dorei-DSM-17855	gnl|extdb|pgaptmp_000569	26.3
K00441	Bacteroides-dorei-DSM-17855	gnl|extdb|pgaptmp_001399	25.6
K00441	Bacteroides-dorei-DSM-17855	gnl|extdb|pgaptmp_001619	25.4
K00441	Bacteroides-dorei-DSM-17855	gnl|extdb|pgaptmp_004137	25.1
K00441	Bacteroides-dorei-DSM-17855	gnl|extdb|pgaptmp_002364	25.0
K00441	Bacteroides-dorei-DSM-17855	gnl|extdb|pgaptmp_000361	19.0
K00441	Bacteroides-dorei-DSM-17855	gnl|extdb|pgaptmp_001434	18.5
K00441	Bacteroides-dorei-DSM-17855	gnl|extdb|pgaptmp_003098	18.0
K00441	Bacteroides-dorei-DSM-17855	gnl|extdb|pgaptmp_004286	10.9
K00441	Bacteroides-dorei-5-1-36-D4	gnl|extdb|pgaptmp_003647	190.7
K00441	Bacteroides-dorei-5-1-36-D4	gnl|extdb|pgaptmp_002907	122.4
K00441	Bacteroides-dorei-5-1-36-D4	gnl|extdb|pgaptmp_002371	103.2
K00441	Bacteroides-dorei-5-1-36-D4	gnl|extdb|pgaptmp_004022	47.9
K00441	Bacteroides-dorei-5-1-36-D4	gnl|extdb|pgaptmp_000643	36.6
K00441	Bacteroides-dorei-5-1-36-D4	gnl|extdb|pgaptmp_004186	31.7
K00441	Bacteroides-dorei-5-1-36-D4	gnl|extdb|pgaptmp_000276	27.6
K00441	Bacteroides-dorei-5-1-36-D4	gnl|extdb|pgaptmp_001678	26.1
K00441	Bacteroides-dorei-5-1-36-D4	gnl|extdb|pgaptmp_001123	25.6
K00441	Bacteroides-dorei-5-1-36-D4	gnl|extdb|pgaptmp_000878	25.4
K00441	Bacteroides-dorei-5-1-36-D4	gnl|extdb|pgaptmp_003872	25.1
K00441	Bacteroides-dorei-5-1-36-D4	gnl|extdb|pgaptmp_002429	25.0
K00441	Bacteroides-dorei-5-1-36-D4	gnl|extdb|pgaptmp_002028	19.0
K00441	Bacteroides-dorei-5-1-36-D4	gnl|extdb|pgaptmp_001088	18.5
K00441	Bacteroides-dorei-5-1-36-D4	gnl|extdb|pgaptmp_003058	18.0
K00441	Bacteroides-dorei-5-1-36-D4	gnl|extdb|pgaptmp_004021	10.9
K00441	Bacteroides-sp-9-1-42FAA	gnl|extdb|pgaptmp_002659	107.3
K00441	Bacteroides-sp-9-1-42FAA	gnl|extdb|pgaptmp_004353	103.4
K00441	Bacteroides-sp-9-1-42FAA	gnl|extdb|pgaptmp_004311	47.0
K00441	Bacteroides-sp-9-1-42FAA	gnl|extdb|pgaptmp_002012	36.6
K00441	Bacteroides-sp-9-1-42FAA	gnl|extdb|pgaptmp_004482	30.9
K00441	Bacteroides-sp-9-1-42FAA	gnl|extdb|pgaptmp_000161	27.6
K00441	Bacteroides-sp-9-1-42FAA	gnl|extdb|pgaptmp_000638	26.9
K00441	Bacteroides-sp-9-1-42FAA	gnl|extdb|pgaptmp_001444	25.6
K00441	Bacteroides-sp-9-1-42FAA	gnl|extdb|pgaptmp_001652	25.4
K00441	Bacteroides-sp-9-1-42FAA	gnl|extdb|pgaptmp_004140	25.0
K00441	Bacteroides-sp-9-1-42FAA	gnl|extdb|pgaptmp_002572	25.0
K00441	Bacteroides-sp-9-1-42FAA	gnl|extdb|pgaptmp_000370	19.0
K00441	Bacteroides-sp-9-1-42FAA	gnl|extdb|pgaptmp_001479	18.5
K00441	Bacteroides-sp-9-1-42FAA	gnl|extdb|pgaptmp_003285	18.0
K00441	Bacteroides-sp-9-1-42FAA	gnl|extdb|pgaptmp_004310	10.9
K08217	Bacteroides-dorei-DSM-17855	gnl|extdb|pgaptmp_002496	379.7
K08217	Bacteroides-dorei-DSM-17855	gnl|extdb|pgaptmp_003578	94.7
K08217	Bacteroides-dorei-DSM-17855	gnl|extdb|pgaptmp_002266	86.1
K08217	Bacteroides-dorei-DSM-17855	gnl|extdb|pgaptmp_004514	83.9
K08217	Bacteroides-dorei-DSM-17855	gnl|extdb|pgaptmp_001780	47.5
K08217	Bacteroides-dorei-DSM-17855	gnl|extdb|pgaptmp_001332	43.4
K08217	Bacteroides-dorei-DSM-17855	gnl|extdb|pgaptmp_002810	43.1
K08217	Bacteroides-dorei-DSM-17855	gnl|extdb|pgaptmp_001794	42.5
K08217	Bacteroides-dorei-DSM-17855	gnl|extdb|pgaptmp_004601	41.2
K08217	Bacteroides-dorei-DSM-17855	gnl|extdb|pgaptmp_001540	37.7
K08217	Bacteroides-dorei-DSM-17855	gnl|extdb|pgaptmp_004291	34.1
K08217	Bacteroides-dorei-DSM-17855	gnl|extdb|pgaptmp_000742	34.1
K08217	Bacteroides-dorei-DSM-17855	gnl|extdb|pgaptmp_003017	32.9
K08217	Bacteroides-dorei-DSM-17855	gnl|extdb|pgaptmp_003975	32.6
K08217	Bacteroides-dorei-DSM-17855	gnl|extdb|pgaptmp_001583	32.1
K08217	Bacteroides-dorei-DSM-17855	gnl|extdb|pgaptmp_002281	10.7
K08217	Bacteroides-dorei-DSM-17855	gnl|extdb|pgaptmp_003356	9.3
K08217	Bacteroides-dorei-DSM-17855	gnl|extdb|pgaptmp_003946	8.9
K08217	Bacteroides-dorei-DSM-17855	gnl|extdb|pgaptmp_000292	7.3
K08217	Bacteroides-dorei-DSM-17855	gnl|extdb|pgaptmp_004388	7.3
K08217	Bacteroides-dorei-DSM-17855	gnl|extdb|pgaptmp_003352	4.7
K08217	Bacteroides-dorei-DSM-17855	gnl|extdb|pgaptmp_003682	3.8
K08217	Bacteroides-dorei-5-1-36-D4	gnl|extdb|pgaptmp_002250	302.8
K08217	Bacteroides-dorei-5-1-36-D4	gnl|extdb|pgaptmp_002334	302.8
K08217	Bacteroides-dorei-5-1-36-D4	gnl|extdb|pgaptmp_002321	86.1
K08217	Bacteroides-dorei-5-1-36-D4	gnl|extdb|pgaptmp_004245	83.9
K08217	Bacteroides-dorei-5-1-36-D4	gnl|extdb|pgaptmp_000708	47.5
K08217	Bacteroides-dorei-5-1-36-D4	gnl|extdb|pgaptmp_000694	45.4
K08217	Bacteroides-dorei-5-1-36-D4	gnl|extdb|pgaptmp_002692	43.1
K08217	Bacteroides-dorei-5-1-36-D4	gnl|extdb|pgaptmp_001189	42.5
K08217	Bacteroides-dorei-5-1-36-D4	gnl|extdb|pgaptmp_000954	37.7
K08217	Bacteroides-dorei-5-1-36-D4	gnl|extdb|pgaptmp_001601	34.1
K08217	Bacteroides-dorei-5-1-36-D4	gnl|extdb|pgaptmp_002979	33.1
K08217	Bacteroides-dorei-5-1-36-D4	gnl|extdb|pgaptmp_003765	32.6
K08217	Bacteroides-dorei-5-1-36-D4	gnl|extdb|pgaptmp_004026	32.3
K08217	Bacteroides-dorei-5-1-36-D4	gnl|extdb|pgaptmp_000914	31.9
K08217	Bacteroides-dorei-5-1-36-D4	gnl|extdb|pgaptmp_002601	27.4
K08217	Bacteroides-dorei-5-1-36-D4	gnl|extdb|pgaptmp_002347	10.7
K08217	Bacteroides-dorei-5-1-36-D4	gnl|extdb|pgaptmp_003737	8.9
K08217	Bacteroides-dorei-5-1-36-D4	gnl|extdb|pgaptmp_002097	7.3
K08217	Bacteroides-dorei-5-1-36-D4	gnl|extdb|pgaptmp_004117	7.3
K08217	Bacteroides-dorei-5-1-36-D4	gnl|extdb|pgaptmp_003455	3.8
K08217	Bacteroides-sp-9-1-42FAA	gnl|extdb|pgaptmp_003669	94.5
K08217	Bacteroides-sp-9-1-42FAA	gnl|extdb|pgaptmp_002502	86.1
K08217	Bacteroides-sp-9-1-42FAA	gnl|extdb|pgaptmp_004541	83.9
K08217	Bacteroides-sp-9-1-42FAA	gnl|extdb|pgaptmp_001888	47.5
K08217	Bacteroides-sp-9-1-42FAA	gnl|extdb|pgaptmp_001902	45.4
K08217	Bacteroides-sp-9-1-42FAA	gnl|extdb|pgaptmp_002905	43.1
K08217	Bacteroides-sp-9-1-42FAA	gnl|extdb|pgaptmp_001379	42.5
K08217	Bacteroides-sp-9-1-42FAA	gnl|extdb|pgaptmp_001574	37.7
K08217	Bacteroides-sp-9-1-42FAA	gnl|extdb|pgaptmp_000888	34.1
K08217	Bacteroides-sp-9-1-42FAA	gnl|extdb|pgaptmp_004315	33.2
K08217	Bacteroides-sp-9-1-42FAA	gnl|extdb|pgaptmp_003121	32.9
K08217	Bacteroides-sp-9-1-42FAA	gnl|extdb|pgaptmp_003972	32.6
K08217	Bacteroides-sp-9-1-42FAA	gnl|extdb|pgaptmp_001616	32.1
K08217	Bacteroides-sp-9-1-42FAA	gnl|extdb|pgaptmp_002814	30.8
K08217	Bacteroides-sp-9-1-42FAA	gnl|extdb|pgaptmp_002517	10.7
K08217	Bacteroides-sp-9-1-42FAA	gnl|extdb|pgaptmp_003944	8.9
K08217	Bacteroides-sp-9-1-42FAA	gnl|extdb|pgaptmp_003768	3.8
K08217	Bacteroides-sp-9-1-42FAA	gnl|extdb|pgaptmp_004408	1.7
K14440	Subdoligranulum-sp-4-3-54A2FAA	gnl|extdb|pgaptmp_003190	104.9
K14440	Subdoligranulum-sp-4-3-54A2FAA	gnl|extdb|pgaptmp_002923	74.9
K14440	Subdoligranulum-sp-4-3-54A2FAA	gnl|extdb|pgaptmp_001567	74.0
K14440	Subdoligranulum-sp-4-3-54A2FAA	gnl|extdb|pgaptmp_003511	72.0
K14440	Subdoligranulum-sp-4-3-54A2FAA	gnl|extdb|pgaptmp_000950	13.0
K14440	Subdoligranulum-sp-4-3-54A2FAA	gnl|extdb|pgaptmp_004107	12.4
K14440	Subdoligranulum-sp-4-3-54A2FAA	gnl|extdb|pgaptmp_001143	10.1
K14440	Subdoligranulum-variabile-DSM-15176	gnl|extdb|pgaptmp_001367	273.0
K14440	Subdoligranulum-variabile-DSM-15176	gnl|extdb|pgaptmp_001695	63.1
K14440	Subdoligranulum-variabile-DSM-15176	gnl|extdb|pgaptmp_001431	56.0
K14743	Acidaminococcus-fermentans-DSM-20731	gnl|extdb|pgaptmp_000617	34.1
K14743	Acidaminococcus-fermentans-DSM-20731	gnl|extdb|pgaptmp_000458	14.6
