## Supplemental Tables archive for "Microcosm cultures of a complex synthetic community reveal ecology and genetics of gut microbial organization": TableS5.csv

KO	co-occurence count within 10kb	times out of 1000 that co-occurence exceeds random permutation
K00754	54	1000
K17250	41	1000
K12988	40	1000
K16698	40	1000
K19002	38	1000
K17249	25	1000
K19427	22	1000
K13005	21	1000
K19354	20	1000
K16150	19	1000
K00067	17	1000
K16555	14	1000
K15856	13	1000
K19423	12	1000
K01784	11	1000
K13012	11	1000
K15915	11	1000
K16566	11	1000
K22162	10	1000
K02601	9	1000
K06338	9	1000
K12454	9	1000
K13668	9	1000
K19428	9	1000
K00441	8	1000
K01790	8	1000
K01991	8	1000
K02844	8	1000
K02847	8	1000
K03606	8	1000
K05785	8	1000
K08679	8	1000
K16710	8	1000
K20997	8	1000
K01709	7	1000
K08256	7	1000
K00091	6	1000
K00903	6	1000
K01710	6	1000
K16438	6	1000
K22708	6	1000
K23987	6	1000
K09690	5	1000
K09692	5	1000
K13656	5	1000
K19424	5	1000
K00609	4	1000
K02377	4	1000
K02852	4	1000
K03819	4	1000
K08253	4	1000
K09693	4	1000
K13007	4	1000
K13660	4	1000
K15669	4	1000
K16554	4	1000
K16567	4	1000
K16692	4	1000
K16701	4	1000
K19419	4	1000
K00973	3	1000
K01791	3	1000
K09688	3	1000
K13019	3	1000
K16148	3	1000
K21210	3	1000
K13658	2	1000
K17810	2	1000
K19422	2	1000
K19425	2	1000
K24258	2	1000
K03818	5	999
K21462	5	999
K00611	4	999
K02851	4	999
K09689	4	999
K18814	4	999
K19997	4	999
K00718	3	999
K00992	3	999
K15894	3	999
K22226	3	999
K03271	2	999
K12961	2	999
K16650	2	999
K18013	2	999
K19068	2	999
K00971	3	998
K01711	3	998
K02472	3	998
K16011	3	998
K13316	2	998
K17716	2	998
K01854	3	997
K09691	2	997
K18353	3	996
K03597	1	996
K21009	1	996
K22252	1	996
K02473	2	995
K03803	2	995
K01040	1	995
K16702	1	995
K07031	2	994
K16649	2	993
K03275	2	992
K03279	2	992
K20988	2	992
K03424	1	991
K00066	2	990
K03273	2	990
K20987	2	990
K09864	1	990
K21214	1	988
K06896	2	986
K08068	2	986
K07051	1	986
K21379	1	986
K03328	3	985
K20922	1	985
K08234	2	982
K05606	2	979
K02106	1	979
K00983	1	978
K18097	2	977
K01910	1	977
K23257	2	976
K24280	1	974
K24302	1	974
K24306	1	974
K00966	2	973
K06221	2	972
K06222	2	972
K18429	1	972
K21364	1	972
K24257	1	972
K03451	1	969
K05020	1	969
K17735	1	969
K15899	1	968
K01029	1	967
K01035	1	967
K13247	1	965
K20967	1	963
K21363	1	962
K13655	1	960
K16560	1	959
K22431	1	958
K09872	1	956
K03278	1	955
K15898	1	954
K09873	1	952
K03739	2	951
K19294	2	949
K07273	2	946
K03639	1	945
K01005	2	944
K22900	1	942
K00073	1	941
K05884	1	941
K13609	1	941
K16844	1	941
K19712	1	941
K22432	1	941
K03276	1	940
K07402	1	939
K01654	1	937
K05304	1	937
K09866	1	937
K18430	1	937
K21001	1	936
K21478	1	930
K03638	1	929
K09869	1	929
K09874	1	929
K09884	1	929
K06926	2	928
K05946	1	927
K06188	1	927
K07063	1	924
K16559	1	924
K03394	2	923
K21591	1	922
K00895	1	920
K18218	1	920
K21780	1	920
K00022	1	919
K00074	1	917
K13015	1	914
K02840	1	912
K03831	1	911
K15521	1	910
K03367	1	909
K00188	2	908
K03616	1	907
K18704	1	906
K00638	1	900
K19430	1	900
K01813	1	899
K18122	1	899
K18288	1	899
K02474	1	897
K01629	1	891
K06283	1	889
K06382	1	889
K05542	1	879
K00978	1	875
K17680	1	874
K08313	1	870
K08314	1	861
K02188	1	851
K06334	1	850
K02189	1	848
K13684	1	847
K21003	1	846
K00610	1	844
K03522	1	843
K17947	1	841
K00848	1	840
K07483	1	839
K16053	1	835
K15912	1	834
K03744	1	833
K10036	1	833
K08485	1	821
K01002	1	818
K03615	1	816
K11753	1	813
K14587	1	810
K05539	1	809
K16694	1	809
K16695	1	809
K00077	1	808
K03521	1	808
K06872	1	807
K03177	1	800
K17195	1	797
K00879	1	794
K02303	1	784
K05936	1	784
K22044	1	783
K02372	1	781
K02424	1	769
K07271	1	768
K12999	1	762
K13670	1	758
K00648	1	754
K07729	1	752
K00002	1	749
K10006	1	749
K12452	1	739
K03442	1	737
K12990	1	736
K16959	1	733
K16958	1	732
K16962	1	731
K16568	1	726
K02784	1	721
K13683	1	714
K14091	1	713
K24073	1	711
K11184	1	710
K10002	1	702
K03331	2	698
K10037	1	692
K00216	2	691
K03315	1	687
K07493	1	687
K10012	1	682
K10017	1	677
K05541	1	674
K05540	1	669
K10040	1	669
K03793	2	668
K02316	1	666
K06881	1	664
K00038	2	658
K23058	1	647
K06123	1	646
K00019	2	641
K03308	1	640
K10025	1	638
K17063	1	626
K00076	2	625
K07487	1	622
K04720	1	612
K16870	1	611
K18335	2	604
K18009	2	600
K10021	1	600
K23064	1	600
K07481	1	596
K07124	2	595
K10008	1	586
K06871	1	583
K09972	1	583
K14188	1	576
K01912	1	573
K11941	1	573
K10004	1	566
K17076	1	559
K03307	1	524
K21071	1	523
K07678	1	511
K07025	2	501
K10041	1	493
K00817	1	486
K16216	1	484
K19242	1	479
K11357	1	474
K16960	1	468
K18104	2	466
K10000	1	465
K23060	1	463
K23773	1	451
K16013	2	448
K11085	2	447
K16963	1	443
K06147	2	427
K03576	1	427
K06148	2	422
K16012	2	422
K21959	1	410
K21562	1	396
K14057	1	384
K19338	1	384
K21757	1	372
K21900	1	370
K08081	1	368
K21755	1	355
K11921	1	345
K17737	1	344
K09681	1	320
K00046	1	317
K00034	1	308
K06921	1	296
K13587	1	296
K00059	1	295
K07709	1	277
K14189	1	268
K21883	1	265
K03366	1	262
K07535	1	261
K02045	1	256
K02855	1	253
K03490	1	252
K03327	2	206
K07716	1	196
K07652	1	185
K23237	1	178
K10010	1	168
K18889	1	168
K02062	1	164
K10038	1	160
K07768	1	154
K07648	1	147
K05781	1	134
K02028	1	132
K10682	1	90
K07636	2	82
K09814	1	81
K07659	1	69
K02099	1	68
K07671	1	66
K07672	1	62
K18987	1	62
K07658	1	61
K07670	1	61
K07775	1	61
K07668	1	59
K07669	1	58
K11963	1	58
K16920	1	58
K07662	1	56
K07770	1	56
K14983	1	56
K18941	1	56
K20488	1	55
K02193	5	53
K02483	1	49
K15497	1	49
K20974	1	43
K18954	1	39
K20975	1	38
K18344	1	36
K16787	1	23
K02071	1	22
K13589	2	21
K10822	5	12
K10824	1	12
K14982	1	11
K15555	1	10
K05780	1	9
K11443	2	8
K05779	1	8
K16786	1	8
K02036	1	7
K09810	1	6
K15600	1	6
K01990	2	5
K02657	1	5
K02068	3	4
K02013	1	4
K02074	1	4
K02658	1	4
K09812	1	4
K02490	2	3
K19340	1	3
K02065	1	2
K16784	1	2
K03413	1	1
K09013	1	1
K02003	1	0
K02041	1	0
K05833	1	0
K06857	1	0
K09817	1	0
