## Supplemental Tables archive for "Microcosm cultures of a complex synthetic community reveal ecology and genetics of gut microbial organization": TableS6.csv

Run	Participant	tissue_type	totalReads	qFilteredReads	hostFilteredReads
ERR2749122	11.0	Cecum lumen	2745630.0	2333592.0	304159.0
ERR2749318	414.0	Cecum lumen	7070502.0	6413156.0	6324575.0
ERR2749351	415.0	Cecum lumen	7443217.0	6431244.0	5745304.0
ERR2749417	417.0	Cecum lumen	18896832.0	16688635.0	5718797.0
ERR2749449	418.0	Cecum lumen	6089413.0	5389782.0	1361494.0
ERR2749506	420.0	Cecum lumen	13106270.0	11042269.0	10654281.0
ERR2749528	5.0	Cecum lumen	18620900.0	16267418.0	13514576.0
ERR2750313	8.0	Cecum lumen	7083461.0	6465551.0	4870745.0
ERR2750666	9.0	Cecum lumen	1851214.0	1560596.0	1519124.0
ERR2750680	901.0	Cecum lumen	6069376.0	5399758.0	4931688.0
ERR2750694	902.0	Cecum lumen	17183322.0	14333752.0	10797396.0
ERR2750720	904.0	Cecum lumen	707664.0	566740.0	549126.0
ERR2750732	905.0	Cecum lumen	10682663.0	9361304.0	5054131.0
ERR2749126	11.0	Cecum mucosa	9859533.0	8376772.0	54148.0
ERR2749325	414.0	Cecum mucosa	4576104.0	4346845.0	875104.0
ERR2749357	415.0	Cecum mucosa	8019103.0	6811901.0	337647.0
ERR2749424	417.0	Cecum mucosa	6443573.0	5646667.0	578363.0
ERR2749455	418.0	Cecum mucosa	16690970.0	14668991.0	991141.0
ERR2749513	420.0	Cecum mucosa	12073105.0	10225445.0	34915.0
ERR2749532	5.0	Cecum mucosa	6977565.0	5960909.0	753356.0
ERR2750317	8.0	Cecum mucosa	9210989.0	7857088.0	923396.0
ERR2750670	9.0	Cecum mucosa	6556281.0	5438095.0	60757.0
ERR2750685	901.0	Cecum mucosa	5320497.0	4615183.0	94230.0
ERR2750699	902.0	Cecum mucosa	32024565.0	26982067.0	72389.0
ERR2750724	904.0	Cecum mucosa	11624961.0	9454753.0	2475707.0
ERR2750736	905.0	Cecum mucosa	4290566.0	3736987.0	535806.0
ERR2749123	11.0	Descending colon lumen	10537305.0	9101635.0	8740100.0
ERR2749319	414.0	Descending colon lumen	3884243.0	3510304.0	3146889.0
ERR2749352	415.0	Descending colon lumen	5951726.0	5069345.0	4135010.0
ERR2749418	417.0	Descending colon lumen	4918727.0	4378377.0	3721186.0
ERR2749450	418.0	Descending colon lumen	6241331.0	5522236.0	1976231.0
ERR2749507	420.0	Descending colon lumen	3236801.0	2730104.0	2107296.0
ERR2749529	5.0	Descending colon lumen	4583791.0	3921974.0	3295239.0
ERR2750314	8.0	Descending colon lumen	5152109.0	4381662.0	4133049.0
ERR2750667	9.0	Descending colon lumen	1989858.0	1676676.0	1627697.0
ERR2750681	901.0	Descending colon lumen	11766762.0	10460755.0	10156140.0
ERR2750695	902.0	Descending colon lumen	15448586.0	13100401.0	10397295.0
ERR2750721	904.0	Descending colon lumen	1137623.0	933627.0	896652.0
ERR2750733	905.0	Descending colon lumen	10745076.0	9485709.0	8177774.0
ERR2749131	11.0	Descending colon mucosa	9313603.0	8171315.0	1199049.0
ERR2749332	414.0	Descending colon mucosa	8871058.0	8045648.0	73854.0
ERR2749364	415.0	Descending colon mucosa	6367518.0	5399362.0	317102.0
ERR2749430	417.0	Descending colon mucosa	6156859.0	5417437.0	838933.0
ERR2749460	418.0	Descending colon mucosa	17358193.0	15276466.0	2115646.0
ERR2749520	420.0	Descending colon mucosa	15929207.0	13177330.0	2028648.0
ERR2749541	5.0	Descending colon mucosa	9563294.0	8233251.0	756603.0
ERR2750325	8.0	Descending colon mucosa	2952603.0	2493331.0	1470344.0
ERR2750677	9.0	Descending colon mucosa	2130210.0	1752166.0	148707.0
ERR2750692	901.0	Descending colon mucosa	7935548.0	6897206.0	498985.0
ERR2750705	902.0	Descending colon mucosa	28876016.0	24299969.0	563059.0
ERR2750729	904.0	Descending colon mucosa	6120998.0	5037342.0	3146197.0
ERR2750743	905.0	Descending colon mucosa	6558305.0	5772284.0	2897444.0
ERR2749121	11.0	Terminal ileum lumen	4932724.0	4027540.0	3980660.0
ERR2749317	414.0	Terminal ileum lumen	3890953.0	3585116.0	3573257.0
ERR2749350	415.0	Terminal ileum lumen	7420401.0	6353221.0	6161425.0
ERR2749416	417.0	Terminal ileum lumen	2316533.0	2053734.0	2007174.0
ERR2749448	418.0	Terminal ileum lumen	7254440.0	6458893.0	4936557.0
ERR2749505	420.0	Terminal ileum lumen	6341994.0	5379602.0	5071595.0
ERR2749527	5.0	Terminal ileum lumen	14825969.0	12899747.0	10729204.0
ERR2750312	8.0	Terminal ileum lumen	9980183.0	8524544.0	7603051.0
ERR2750665	9.0	Terminal ileum lumen	1697427.0	1292315.0	1089726.0
ERR2750679	901.0	Terminal ileum lumen	8729028.0	7789487.0	7348220.0
ERR2750693	902.0	Terminal ileum lumen	11067645.0	9203777.0	7358732.0
ERR2750719	904.0	Terminal ileum lumen	537077.0	430680.0	398928.0
ERR2750731	905.0	Terminal ileum lumen	4736520.0	4112743.0	2756677.0
ERR2749129	11.0	Terminal ileum mucosa	11924535.0	10158448.0	32464.0
ERR2749326	414.0	Terminal ileum mucosa	4036058.0	3538934.0	66322.0
ERR2749358	415.0	Terminal ileum mucosa	8204659.0	7011177.0	558764.0
ERR2749425	417.0	Terminal ileum mucosa	13185474.0	11604602.0	1043658.0
ERR2749456	418.0	Terminal ileum mucosa	11093915.0	9763790.0	106825.0
ERR2749514	420.0	Terminal ileum mucosa	19697189.0	16763736.0	248667.0
ERR2749534	5.0	Terminal ileum mucosa	10975057.0	9481508.0	1181808.0
ERR2750319	8.0	Terminal ileum mucosa	11448678.0	9681399.0	157549.0
ERR2750671	9.0	Terminal ileum mucosa	5220884.0	4358370.0	70609.0
ERR2750686	901.0	Terminal ileum mucosa	12680640.0	10848400.0	761252.0
ERR2750700	902.0	Terminal ileum mucosa	24303268.0	20619117.0	398565.0
ERR2750725	904.0	Terminal ileum mucosa	4549881.0	3627331.0	195945.0
ERR2750737	905.0	Terminal ileum mucosa	4313762.0	3725053.0	556208.0
