## Supplemental Tables archive for "Microcosm cultures of a complex synthetic community reveal ecology and genetics of gut microbial organization": TableS11.csv

KEGG BRITE hierarchical category	microcosm-associated KOs in category	non-microcosm-associated KOs in category	microcosm-associated KOs not in category	non-microcosm-associated KOs not in category	log odds ratio	fisher-exact p-val
Enzymes;2. Transferases;2.7 Transferring phosphorus-containing groups;2.7.11 Protein-serine/threonine kinases	24	114	194	8272	2.194628819638332	4.831309700384158e-14
Protein kinases	32	247	186	8139	1.7350234937855895	4.3127639908453356e-13
Enzymes;2. Transferases;2.7 Transferring phosphorus-containing groups;2.7.11 Protein-serine/threonine kinases;2.7.11.1 non-specific serine/threonine protein kinase	17	70	201	8316	2.307349842925685	4.0416862254019204e-11
Enzymes;2. Transferases;2.4 Glycosyltransferases;2.4.1 Hexosyltransferases	25	187	193	8199	1.7368444937049063	1.0640681203271266e-10
Protein kinases;Serine/threonine kinases: CAMK group	9	17	209	8369	3.053966663348066	7.843971491163348e-09
Peptidases and inhibitors;Serine peptidases;Family S8: subtilisin family	8	11	210	8375	3.367445094857264	8.885039085625087e-09
Enzymes;2. Transferases;2.4 Glycosyltransferases	26	265	192	8121	1.4230799182898892	1.827387022352253e-08
Antimicrobial resistance genes;Gene variants;Macrolide resistance genes	7	10	211	8376	3.324592675135574	9.545396051877416e-08
Enzymes;2. Transferases;2.4 Glycosyltransferases;2.4.1 Hexosyltransferases;2.4.1.-	12	60	206	8326	2.0898243465312394	2.0819946148797613e-07
Glycosyltransferases	16	126	202	8260	1.6472189844021223	5.362608645949034e-07
Chaperones and folding catalysts;Intramolecular chaperones;Subtilisin family	6	8	212	8378	3.389096154383187	6.260208634802658e-07
Lipopolysaccharide biosynthesis proteins;O-antigen repeat unit	8	25	210	8361	2.5447915022442245	1.2014479132123938e-06
Chaperones and folding catalysts;Intramolecular chaperones	6	14	212	8372	2.8287639485066745	7.111596724575485e-06
Peptidases and inhibitors;Metallo peptidases;Family M12: astacin/adamalysin family	3	0	215	8386	inf	1.604797413734303e-05
Polyketide biosynthesis proteins;Nonribosomal peptide tailoring proteins;Glycosyltransferase	3	0	215	8386	inf	1.604797413734303e-05
Antimicrobial resistance genes;Gene variants;Macrolide resistance genes;Transporters	4	4	214	8382	3.667865813463165	2.5912946026806763e-05
Enzymes;3. Hydrolases;3.4 Acting on peptide bonds (peptidases);3.4.21 Serine endopeptidases	11	85	207	8301	1.6466564914977206	2.8588019879880116e-05
Protein kinases;Serine/threonine kinases: Other	7	30	211	8356	2.223589756593548	3.2807132431966854e-05
Protein kinases;Serine/threonine kinases: TKL group	4	5	214	8381	3.444602951762845	4.5717583536521576e-05
Enzymes;2. Transferases	75	1853	143	6533	0.6147037918317937	4.8027376980320894e-05
Transporters;Major facilitator superfamily (MFS);Drug transporters;Drug:H+ antiporter-3 (12 spanner) (DHA3) [TC:2.A.1.21]	3	2	215	8384	4.068907486541325	0.00015452234379036318
Lipopolysaccharide biosynthesis proteins	10	91	208	8295	1.4775957094004226	0.00022766038126610557
Glycosyltransferases;Polysaccharide	8	59	210	8327	1.6820550932924672	0.00026921927620326947
Enzymes;3. Hydrolases;3.4 Acting on peptide bonds (peptidases);3.4.21 Serine endopeptidases;3.4.21.-	7	44	211	8342	1.8389206564178762	0.00027306878736945084
Protein kinases;Serine/threonine kinases: STE group	5	19	213	8367	2.3357574438538333	0.0002859934106610339
Protein kinases;Serine/threonine kinases: CAMK group;CAMKL family	3	3	215	8383	3.6633230965101946	0.0003032644964724013
Antimicrobial resistance genes;Gene variants	11	117	207	8269	1.323271406457412	0.000388371634977215
Glycosyltransferases;Polysaccharide;Bacterial polysaccharide (excluding LPS)	7	47	211	8339	1.7726029979561737	0.0003916987490254804
Enzymes;2. Transferases;2.7 Transferring phosphorus-containing groups	35	723	183	7663	0.7066115174596325	0.00040282236145525966
Peptidases and inhibitors;Serine peptidases	10	111	208	8275	1.276511012225657	0.0009660168666738093
Enzymes;5. Isomerases;5.1 Racemases and epimerases;5.1.3 Acting on carbohydrates and derivatives;5.1.3.-	3	7	215	8379	2.81554796609842	0.001687615319010687
Transcription factors;Prokaryotic type;Helix-turn-helix;AraC family	5	31	213	8355	1.844773983269023	0.001981543426079508
Transporters;Major facilitator superfamily (MFS)	11	159	207	8227	1.0114489844817003	0.0039033208841940344
Enzymes;5. Isomerases;5.1 Racemases and epimerases;5.1.3 Acting on carbohydrates and derivatives	5	38	213	8348	1.640336855195381	0.0043843833479033055
Enzymes;3. Hydrolases;3.4 Acting on peptide bonds (peptidases)	16	289	202	8097	0.7971432384122586	0.004954083788402421
Glycosyltransferases;Others	3	12	215	8374	2.275954557331535	0.005827159992421088
Transporters;Major facilitator superfamily (MFS);Drug transporters	5	43	213	8343	1.5161237739331874	0.007043335693465442
Polyketide biosynthesis proteins;Nonribosomal peptide tailoring proteins	3	22	215	8364	1.6686238677306553	0.02447157243464346
Antimicrobial resistance genes	11	215	207	8171	0.7028850307900462	0.031420567907052624
Enzymes;5. Isomerases;5.1 Racemases and epimerases	5	66	213	8320	1.084908538513504	0.03365884755736976
GTP-binding proteins;Small (monomeric) G-proteins;Ras Family	3	26	215	8360	1.5010914285977122	0.036124229648975416
Enzymes;3. Hydrolases;3.4 Acting on peptide bonds (peptidases);3.4.24 Metalloendopeptidases	4	47	214	8339	1.1988693284749659	0.03966313562838459
Peptidases and inhibitors	16	367	202	8019	0.548528181591035	0.04452921245671001
