## Supplemental Tables archive for "Microcosm cultures of a complex synthetic community reveal ecology and genetics of gut microbial organization": TableS13.csv

BGC-group	KO	frequency	definition
157	K15856	30/30	GDP-4-dehydro-6-deoxy-D-mannose reductase [EC:1.1.1.281]
157	K15915	30/30	undecaprenyl phosphate N,N'-diacetylbacillosamine 1-phosphate transferase [EC:2.7.8.36]
157	K01784	30/30	UDP-glucose 4-epimerase [EC:5.1.3.2]
157	K12454	30/30	CDP-paratose 2-epimerase [EC:5.1.3.10]
157	K16566	30/30	exopolysaccharide production protein ExoY
157	K13012	30/30	O-antigen biosynthesis protein WbqP
157	K01710	29/30	dTDP-glucose 4,6-dehydratase [EC:4.2.1.46]
157	K08679	29/30	UDP-glucuronate 4-epimerase [EC:5.1.3.6]
157	K00067	28/30	dTDP-4-dehydrorhamnose reductase [EC:1.1.1.133]
157	K19428	24/30	sugar transferase EpsL [EC:2.-.-.-]
157	K00091	24/30	dihydroflavonol-4-reductase [EC:1.1.1.219]
157	K00754	24/30	L-malate glycosyltransferase [EC:2.4.1.-]
157	K01790	21/30	dTDP-4-dehydrorhamnose 3,5-epimerase [EC:5.1.3.13]
157	K01709	19/30	CDP-glucose 4,6-dehydratase [EC:4.2.1.45]
157	K19002	18/30	1,2-diacylglycerol 3-alpha-glucosyltransferase [EC:2.4.1.337]
157	K20997	17/30	polysaccharide biosynthesis protein PslA
157	K03606	17/30	putative colanic acid biosysnthesis UDP-glucose lipid carrier transferase
157	K12988	16/30	alpha-1,3-rhamnosyltransferase [EC:2.4.1.-]
157	K23987	16/30	dTDP-4-dehydrorhamnose 3,5-epimerase/reductase [EC:5.1.3.13 1.1.1.133]
157	K02473	15/30	UDP-N-acetylglucosamine/UDP-N-acetylgalactosamine 4-epimerase [EC:5.1.3.7 5.1.3.-]
157	K17249	14/30	GalNAc-alpha-(1->4)-GalNAc-alpha-(1->3)-diNAcBac-PP-undecaprenol alpha-1,4-N-acetyl-D-galactosaminyltransferase [EC:2.4.1.292]
157	K16698	14/30	teichuronic acid biosynthesis glycosyltransferase TuaG [EC:2.4.-.-]
157	K19997	13/30	GlcNAc-P-P-Und epimerase [EC:5.1.3.26]
157	K17947	12/30	dTDP-L-rhamnose 4-epimerase [EC:5.1.3.25]
157	K17250	12/30	GalNAc5-diNAcBac-PP-undecaprenol beta-1,3-glucosyltransferase [EC:2.4.1.293]
157	K16438	11/30	5-epimerase [EC:5.1.3.-]
157	K13005	11/30	abequosyltransferase [EC:2.4.1.60]
157	K02377	11/30	GDP-L-fucose synthase [EC:1.1.1.271]
157	K13656	10/30	undecaprenyl-phosphate glucose phosphotransferase [EC:2.7.8.31]
157	K00903	10/30	protein-tyrosine kinase [EC:2.7.10.2]
157	K13668	9/30	phosphatidyl-myo-inositol dimannoside synthase [EC:2.4.1.346]
157	K16150	9/30	glycogen synthase [EC:2.4.1.11]
157	K03328	8/30	polysaccharide transporter, PST family
157	K15912	8/30	UDP-N-acetylglucosamine 4,6-dehydratase [EC:4.2.1.135]
157	K15894	8/30	UDP-N-acetylglucosamine 4,6-dehydratase/5-epimerase [EC:4.2.1.115 5.1.3.-]
157	K02805	8/30	dTDP-4-amino-4,6-dideoxygalactose transaminase [EC:2.6.1.59]
157	K19423	8/30	glycosyltransferase EpsE [EC:2.4.-.-]
157	K00441	7/30	coenzyme F420 hydrogenase subunit beta [EC:1.12.98.1]
157	K21462	7/30	probable poly-beta-1,6-N-acetyl-D-glucosamine export protein
157	K02847	7/30	O-antigen ligase [EC:2.4.1.-]
157	K01991	7/30	polysaccharide biosynthesis/export protein
157	K13663	7/30	acyltransferase [EC:2.3.1.-]
157	K12452	7/30	CDP-4-dehydro-6-deoxyglucose reductase, E1 [EC:1.17.1.1]
157	K00973	7/30	glucose-1-phosphate thymidylyltransferase [EC:2.7.7.24]
157	K11941	7/30	glucans biosynthesis protein C [EC:2.1.-.-]
157	K19424	7/30	glycosyltransferase EpsF [EC:2.4.-.-]
157	K16555	6/30	succinoglycan biosynthesis protein ExoO [EC:2.4.-.-]
157	K19427	6/30	glycosyltransferase EpsJ [EC:2.4.-.-]
157	K02601	6/30	transcription termination/antitermination protein NusG
157	K05785	6/30	transcriptional antiterminator RfaH
157	K18814	6/30	putative inorganic carbon (hco3(-)) transporter
157	K22162	6/30	F420H2 dehydrogenase subunit F [EC:1.5.7.2 1.5.98.3]
157	K07271	6/30	lipopolysaccharide cholinephosphotransferase [EC:2.7.8.-]
157	K19430	5/30	pyridoxal phosphate-dependent aminotransferase EpsN [EC:2.6.1.-]
157	K02472	5/30	UDP-N-acetyl-D-mannosaminuronic acid dehydrogenase [EC:1.1.1.336]
157	K13017	5/30	UDP-2-acetamido-2-deoxy-ribo-hexuluronate aminotransferase [EC:2.6.1.98]
157	K13316	5/30	NDP-hexose 5-epimerase [EC:5.1.3.-]
157	K15910	5/30	UDP-N-acetylbacillosamine transaminase [EC:2.6.1.34]
157	K16701	5/30	amylovoran biosynthesis glycosyltransferase AmsD [EC:2.4.-.-]
157	K06338	5/30	spore coat protein SA
157	K03274	5/30	ADP-L-glycero-D-manno-heptose 6-epimerase [EC:5.1.3.20]
157	K01854	5/30	UDP-galactopyranose mutase [EC:5.4.99.9]
157	K16567	5/30	exopolysaccharide production protein ExoQ
157	K16016	5/30	3-amino-5-hydroxybenzoate synthase [EC:4.2.1.144 2.6.1.-]
157	K16710	4/30	colanic acid/amylovoran biosynthesis protein
157	K16554	4/30	polysaccharide biosynthesis transport protein
157	K02844	4/30	UDP-glucose:(heptosyl)LPS alpha-1,3-glucosyltransferase [EC:2.4.1.-]
157	K00991	4/30	2-C-methyl-D-erythritol 4-phosphate cytidylyltransferase [EC:2.7.7.60]
157	K19354	4/30	heptose III glucuronosyltransferase [EC:2.4.1.-]
157	K00066	4/30	GDP-mannose 6-dehydrogenase [EC:1.1.1.132]
157	K16705	4/30	teichuronic acid biosynthesis protein TuaE
157	K21005	4/30	polysaccharide biosynthesis protein PslL
157	K21030	4/30	D-ribitol-5-phosphate cytidylyltransferase [EC:2.7.7.40]
157	K01711	4/30	GDPmannose 4,6-dehydratase [EC:4.2.1.47]
157	K19005	3/30	lipoteichoic acid synthase [EC:2.7.8.20]
157	K12990	3/30	rhamnosyltransferase [EC:2.4.1.-]
157	K01838	3/30	beta-phosphoglucomutase [EC:5.4.2.6]
157	K06871	3/30	uncharacterized protein
157	K01005	3/30	polyisoprenyl-teichoic acid--peptidoglycan teichoic acid transferase [EC:2.7.8.-]
157	K13660	3/30	beta-1,4-glucosyltransferase [EC:2.4.1.-]
157	K07025	3/30	putative hydrolase of the HAD superfamily
157	K16436	3/30	dTDP-3-amino-2,3,6-trideoxy-4-keto-D-glucose/dTDP-3-amino-3,4,6-trideoxy-alpha-D-glucose/dTDP-2,6-dideoxy-D-kanosamine transaminase [EC:2.6.1.- 2.6.1.106]
157	K16694	3/30	teichuronic acid exporter
157	K10046	3/30	GDP-D-mannose 3', 5'-epimerase [EC:5.1.3.18 5.1.3.-]
157	K16692	3/30	tyrosine-protein kinase Etk/Wzc [EC:2.7.10.-]
157	K02852	3/30	UDP-N-acetyl-D-mannosaminouronate:lipid I N-acetyl-D-mannosaminouronosyltransferase [EC:2.4.1.180]
157	K16695	3/30	lipopolysaccharide exporter
157	K15895	3/30	UDP-4-amino-4,6-dideoxy-L-N-acetyl-beta-L-altrosamine transaminase [EC:2.6.1.92]
157	K02840	3/30	UDP-D-galactose:(glucosyl)LPS alpha-1,6-D-galactosyltransferase [EC:2.4.1.-]
157	K22226	3/30	Fe-coproporphyrin III synthase
157	K08253	3/30	non-specific protein-tyrosine kinase [EC:2.7.10.2]
157	K24204	3/30	mannitol-1-/sugar-/sorbitol-6-/2-deoxyglucose-6-phosphatase [EC:3.1.3.22 3.1.3.23 3.1.3.50 3.1.3.68]
157	K16649	3/30	rhamnopyranosyl-N-acetylglucosaminyl-diphospho-decaprenol beta-1,3/1,4-galactofuranosyltransferase [EC:2.4.1.287]
157	K03819	3/30	putative colanic acid biosynthesis acetyltransferase WcaB [EC:2.3.1.-]
157	K03818	3/30	putative colanic acid biosynthesis acetyltransferase WcaF [EC:2.3.1.-]
157	K07806	3/30	UDP-4-amino-4-deoxy-L-arabinose-oxoglutarate aminotransferase [EC:2.6.1.87]
157	K21000	2/30	polysaccharide biosynthesis protein PslG
157	K22708	2/30	poly(ribitol-phosphate) beta-N-acetylglucosaminyltransferase [EC:2.4.1.355]
157	K13658	2/30	beta-1,4-mannosyltransferase [EC:2.4.1.251]
157	K05281	2/30	2'-hydroxyisoflavone reductase [EC:1.3.1.45]
157	K12984	2/30	(heptosyl)LPS beta-1,4-glucosyltransferase [EC:2.4.1.-]
157	K00978	2/30	glucose-1-phosphate cytidylyltransferase [EC:2.7.7.33]
157	K21902	2/30	MerR family transcriptional regulator, repressor of the yfmOP operon
157	K09824	2/30	uncharacterized protein
157	K08256	2/30	phosphatidyl-myo-inositol alpha-mannosyltransferase [EC:2.4.1.345]
157	K09922	2/30	uncharacterized protein
157	K20429	2/30	dTDP-4-amino-4,6-dideoxy-D-glucose transaminase [EC:2.6.1.33]
157	K15914	2/30	N,N'-diacetylbacillosaminyl-diphospho-undecaprenol alpha-1,3-N-acetylgalactosaminyltransferase [EC:2.4.1.290]
157	K15913	2/30	UDP-N-acetylbacillosamine N-acetyltransferase [EC:2.3.1.203]
157	K03976	2/30	Cys-tRNA(Pro)/Cys-tRNA(Cys) deacylase [EC:3.1.1.-]
157	K18954	2/30	AraC family transcriptional regulator, transcriptional activator of pobA
157	K07085	2/30	putative transport protein
157	K19055	2/30	Ala-tRNA(Pro) deacylase [EC:3.1.1.-]
157	K19064	2/30	lysine 6-dehydrogenase [EC:1.4.1.18]
157	K19270	2/30	mannitol-1-/sugar-/sorbitol-6-phosphatase [EC:3.1.3.22 3.1.3.23 3.1.3.50]
157	K19429	2/30	acetyltransferase EpsM [EC:2.3.1.-]
157	K19294	2/30	alginate O-acetyltransferase complex protein AlgI
157	K03739	2/30	membrane protein involved in D-alanine export
157	K00290	2/30	saccharopine dehydrogenase (NAD+, L-lysine forming) [EC:1.5.1.7]
157	K20968	2/30	AraC family transcriptional regulator, exoenzyme S synthesis regulatory protein ExsA
157	K01463	2/30	N-acetylglucosamine malate deacetylase 1 [EC:3.5.1.-]
157	K21214	2/30	NDP-hexose 4-ketoreductase
157	K21478	2/30	poly-beta-1,6-N-acetyl-D-glucosamine N-deacetylase [EC:3.5.1.-]
157	K13308	2/30	dTDP-4-amino-4,6-dideoxy-D-glucose transaminase [EC:2.6.1.33]
157	K22135	2/30	N-acetylglucosamine malate deacetylase 2 [EC:3.5.1.-]
157	K17810	2/30	D-aspartate ligase [EC:6.3.1.12]
157	K00600	2/30	glycine hydroxymethyltransferase [EC:2.1.2.1]
157	K21363	2/30	UDP-Glc:alpha-D-GlcNAc-glucosaminyl-diphosphoundecaprenol beta-1,3-glucosyltransferase [EC:2.4.1.305]
157	K00610	2/30	aspartate carbamoyltransferase regulatory subunit
157	K22252	2/30	GDP-6-deoxy-D-talose 4-dehydrogenase [EC:1.1.1.135]
157	K13009	2/30	O-antigen polymerase [EC:2.4.1.-]
157	K02099	2/30	AraC family transcriptional regulator, arabinose operon regulatory protein
157	K16870	2/30	N-acetylglucosaminyl-diphospho-decaprenol L-rhamnosyltransferase [EC:2.4.1.289]
157	K02508	2/30	AraC family transcriptional regulator, 4-hydroxyphenylacetate 3-monooxygenase operon regulatory protein
157	K03451	1/30	betaine/carnitine transporter, BCCT family
157	K11717	1/30	cysteine desulfurase / selenocysteine lyase [EC:2.8.1.7 4.4.1.16]
157	K03693	1/30	penicillin-binding protein 1B
157	K07282	1/30	gamma-polyglutamate biosynthesis protein CapA
157	K15896	1/30	UDP-4-amino-4,6-dideoxy-N-acetyl-beta-L-altrosamine N-acetyltransferase [EC:2.3.1.202]
157	K06019	1/30	pyrophosphatase PpaX [EC:3.6.1.1]
157	K17686	1/30	P-type Cu+ transporter [EC:7.2.2.8]
157	K01515	1/30	ADP-ribose pyrophosphatase [EC:3.6.1.13]
157	K13670	1/30	putative glycosyltransferase [EC:2.4.-.-]
157	K03431	1/30	phosphoglucosamine mutase [EC:5.4.2.10]
157	K15669	1/30	D-glycero-alpha-D-manno-heptose 1-phosphate guanylyltransferase [EC:2.7.7.71]
157	K03814	1/30	monofunctional glycosyltransferase [EC:2.4.1.129]
157	K13638	1/30	MerR family transcriptional regulator, Zn(II)-responsive regulator of zntA
157	K01533	1/30	P-type Cu2+ transporter [EC:7.2.2.9]
157	K02474	1/30	UDP-N-acetyl-D-glucosamine/UDP-N-acetyl-D-galactosamine dehydrogenase [EC:1.1.1.136 1.1.1.-]
157	K05367	1/30	penicillin-binding protein 1C [EC:2.4.1.129]
157	K07251	1/30	thiamine kinase [EC:2.7.1.89]
157	K18908	1/30	multidrug efflux pump
157	K01534	1/30	Zn2+/Cd2+-exporting ATPase [EC:7.2.2.12 7.2.2.21]
157	K02551	1/30	2-succinyl-5-enolpyruvyl-6-hydroxy-3-cyclohexene-1-carboxylate synthase [EC:2.2.1.9]
157	K01554	1/30	8-oxo-dGDP phosphatase [EC:3.6.1.58]
157	K12991	1/30	rhamnosyltransferase [EC:2.4.1.-]
157	K07058	1/30	membrane protein
157	K01912	1/30	phenylacetate-CoA ligase [EC:6.2.1.30]
157	K12996	1/30	rhamnosyltransferase [EC:2.4.1.-]
157	K12997	1/30	rhamnosyltransferase [EC:2.4.1.-]
157	K12954	1/30	cation-transporting P-type ATPase G [EC:7.2.2.-]
157	K12950	1/30	manganese/zinc-transporting P-type ATPase C [EC:7.2.2.-]
157	K12999	1/30	glucosyltransferase [EC:2.4.1.-]
157	K12555	1/30	penicillin-binding protein 2A [EC:2.4.1.129 3.4.16.4]
157	K16568	1/30	exopolysaccharide production protein ExoZ
157	K13004	1/30	galacturonosyltransferase WbtD [EC:2.4.1.-]
157	K06189	1/30	magnesium and cobalt transporter
157	K13006	1/30	UDP-perosamine 4-acetyltransferase [EC:2.3.1.-]
157	K13015	1/30	UDP-N-acetyl-D-glucosamine dehydrogenase [EC:1.1.1.136]
157	K06320	1/30	spore maturation protein CgeB
157	K05245	1/30	L-carnitine/gamma-butyrobetaine antiporter
157	K03327	1/30	multidrug resistance protein, MATE family
157	K06113	1/30	arabinan endo-1,5-alpha-L-arabinosidase [EC:3.2.1.99]
157	K05020	1/30	glycine betaine transporter
157	K01840	1/30	phosphomannomutase [EC:5.4.2.8]
157	K18770	1/30	penicillin-binding protein 4 [EC:2.4.1.129 3.4.16.4]
157	K04487	1/30	cysteine desulfurase [EC:2.8.1.7]
157	K04478	1/30	monofunctional glycosyltransferase [EC:2.4.1.129]
157	K01791	1/30	UDP-N-acetylglucosamine 2-epimerase (non-hydrolysing) [EC:5.1.3.14]
157	K13019	1/30	UDP-GlcNAc3NAcA epimerase [EC:5.1.3.23]
157	K16011	1/30	mannose-1-phosphate guanylyltransferase / mannose-6-phosphate isomerase [EC:2.7.7.13 5.3.1.8]
157	K05365	1/30	penicillin-binding protein 1B [EC:2.4.1.129 3.4.16.4]
157	K07014	1/30	uncharacterized protein
157	K12992	1/30	rhamnosyltransferase [EC:2.4.1.-]
157	K05366	1/30	penicillin-binding protein 1A [EC:2.4.1.129 3.4.16.4]
157	K11923	1/30	MerR family transcriptional regulator, copper efflux regulator
157	K00712	1/30	poly(glycerol-phosphate) alpha-glucosyltransferase [EC:2.4.1.52]
157	K01198	1/30	xylan 1,4-beta-xylosidase [EC:3.2.1.37]
157	K01009	1/30	L-glutamine-phosphate cytidylyltransferase [EC:2.7.7.103]
157	K01002	1/30	phosphoglycerol transferase [EC:2.7.8.20]
157	K00992	1/30	N-acetyl-alpha-D-muramate 1-phosphate uridylyltransferase [EC:2.7.7.99]
157	K00971	1/30	mannose-1-phosphate guanylyltransferase [EC:2.7.7.13]
157	K20922	1/30	polysaccharide biosynthesis protein VpsI
157	K20950	1/30	polysaccharide biosynthesis protein VpsQ
157	K20998	1/30	polysaccharide biosynthesis protein PslE
157	K10822	1/30	nonpolar-amino-acid-transporting ATPase [EC:7.4.2.2]
157	K21210	1/30	NDP-mannose synthase
157	K00820	1/30	glutamine---fructose-6-phosphate transaminase (isomerizing) [EC:2.6.1.16]
157	K21464	1/30	penicillin-binding protein 2D [EC:2.4.1.129 3.4.16.4]
157	K00718	1/30	galactoside 2-L-fucosyltransferase 1/2 [EC:2.4.1.69]
157	K21681	1/30	ribitol-5-phosphate 2-dehydrogenase (NADP+) / D-ribitol-5-phosphate cytidylyltransferase [EC:1.1.1.405 2.7.7.40]
157	K22292	1/30	N-acetyl-D-muramate 6-phosphate phosphatase [EC:3.1.3.105]
157	K08068	1/30	UDP-N-acetylglucosamine 2-epimerase (hydrolysing) [EC:3.2.1.183]
157	K22320	1/30	2-alkyl-3-oxoalkanoate reductase [EC:1.1.1.412]
157	K10012	1/30	undecaprenyl-phosphate 4-deoxy-4-formamido-L-arabinose transferase [EC:2.4.2.53]
157	K22926	1/30	UDP-N-acetylglucosamine 6-dehydrogenase [EC:1.1.1.136]
157	K08600	1/30	sortase B [EC:3.4.22.71]
157	K08978	1/30	bacterial/archaeal transporter family protein
157	K09013	1/30	Fe-S cluster assembly ATP-binding protein
157	K01176	1/30	alpha-amylase [EC:3.2.1.1]
157	K03699	1/30	putative hemolysin
157	K07488	1/30	transposase
157	K19504	1/30	glucoselysine-6-phosphate deglycase
157	K19431	1/30	pyruvyl transferase EpsO [EC:2.-.-.-]
157	K19715	1/30	8-amino-3,8-dideoxy-alpha-D-manno-octulosonate transaminase [EC:2.6.1.109]
120	K00076	18/18	7-alpha-hydroxysteroid dehydrogenase [EC:1.1.1.159]
120	K03366	18/18	meso-butanediol dehydrogenase / (S,S)-butanediol dehydrogenase / diacetyl reductase [EC:1.1.1.- 1.1.1.76 1.1.1.304]
120	K07535	18/18	2-hydroxycyclohexanecarboxyl-CoA dehydrogenase [EC:1.1.1.-]
120	K18009	18/18	meso-butanediol dehydrogenase / (S,S)-butanediol dehydrogenase / diacetyl reductase [EC:1.1.1.- 1.1.1.76 1.1.1.304]
120	K21883	18/18	2-dehydro-3-deoxy-L-rhamnonate dehydrogenase (NAD+) [EC:1.1.1.401]
120	K00059	18/18	3-oxoacyl-[acyl-carrier protein] reductase [EC:1.1.1.100]
120	K00038	18/18	3alpha(or 20beta)-hydroxysteroid dehydrogenase [EC:1.1.1.53]
120	K00034	17/18	glucose 1-dehydrogenase [EC:1.1.1.47]
120	K18335	17/18	2-keto-3-deoxy-L-fuconate dehydrogenase [EC:1.1.1.-]
120	K03331	16/18	L-xylulose reductase [EC:1.1.1.10]
120	K00046	15/18	gluconate 5-dehydrogenase [EC:1.1.1.69]
120	K01784	15/18	UDP-glucose 4-epimerase [EC:5.1.3.2]
120	K00019	15/18	3-hydroxybutyrate dehydrogenase [EC:1.1.1.30]
120	K03793	15/18	pteridine reductase [EC:1.5.1.33]
120	K15915	14/18	undecaprenyl phosphate N,N'-diacetylbacillosamine 1-phosphate transferase [EC:2.7.8.36]
120	K00067	14/18	dTDP-4-dehydrorhamnose reductase [EC:1.1.1.133]
120	K00216	14/18	2,3-dihydro-2,3-dihydroxybenzoate dehydrogenase [EC:1.3.1.28]
120	K16566	14/18	exopolysaccharide production protein ExoY
120	K14189	14/18	uncharacterized oxidoreductase [EC:1.-.-.-]
120	K13012	14/18	O-antigen biosynthesis protein WbqP
120	K12454	13/18	CDP-paratose 2-epimerase [EC:5.1.3.10]
120	K08081	13/18	tropinone reductase I [EC:1.1.1.206]
120	K07124	13/18	uncharacterized protein
120	K00065	13/18	2-dehydro-3-deoxy-D-gluconate 5-dehydrogenase [EC:1.1.1.127]
120	K00648	12/18	3-oxoacyl-[acyl-carrier-protein] synthase III [EC:2.3.1.180]
120	K08679	12/18	UDP-glucuronate 4-epimerase [EC:5.1.3.6]
120	K00091	12/18	dihydroflavonol-4-reductase [EC:1.1.1.219]
120	K15856	12/18	GDP-4-dehydro-6-deoxy-D-mannose reductase [EC:1.1.1.281]
120	K19428	11/18	sugar transferase EpsL [EC:2.-.-.-]
120	K18337	11/18	L-rhamnose 1-dehydrogenase [EC:1.1.1.378 1.1.1.377 1.1.1.173]
120	K05296	10/18	3(or 17)beta-hydroxysteroid dehydrogenase [EC:1.1.1.51]
120	K12452	10/18	CDP-4-dehydro-6-deoxyglucose reductase, E1 [EC:1.17.1.1]
120	K10780	10/18	enoyl-[acyl-carrier protein] reductase III [EC:1.3.1.104]
120	K02805	10/18	dTDP-4-amino-4,6-dideoxygalactose transaminase [EC:2.6.1.59]
120	K13017	10/18	UDP-2-acetamido-2-deoxy-ribo-hexuluronate aminotransferase [EC:2.6.1.98]
120	K18333	9/18	L-fucose dehydrogenase
120	K01710	9/18	dTDP-glucose 4,6-dehydratase [EC:4.2.1.46]
120	K16698	9/18	teichuronic acid biosynthesis glycosyltransferase TuaG [EC:2.4.-.-]
120	K01709	8/18	CDP-glucose 4,6-dehydratase [EC:4.2.1.45]
120	K19430	8/18	pyridoxal phosphate-dependent aminotransferase EpsN [EC:2.6.1.-]
120	K16016	8/18	3-amino-5-hydroxybenzoate synthase [EC:4.2.1.144 2.6.1.-]
120	K17742	8/18	sorbose reductase [EC:1.1.1.289]
120	K15894	8/18	UDP-N-acetylglucosamine 4,6-dehydratase/5-epimerase [EC:4.2.1.115 5.1.3.-]
120	K17250	8/18	GalNAc5-diNAcBac-PP-undecaprenol beta-1,3-glucosyltransferase [EC:2.4.1.293]
120	K15910	8/18	UDP-N-acetylbacillosamine transaminase [EC:2.6.1.34]
120	K12988	8/18	alpha-1,3-rhamnosyltransferase [EC:2.4.1.-]
120	K16216	8/18	benzil reductase ((S)-benzoin forming) [EC:1.1.1.320]
120	K00754	7/18	L-malate glycosyltransferase [EC:2.4.1.-]
120	K14188	6/18	D-alanine--poly(phosphoribitol) ligase subunit 2 [EC:6.1.1.13]
120	K00973	6/18	glucose-1-phosphate thymidylyltransferase [EC:2.7.7.24]
120	K19997	6/18	GlcNAc-P-P-Und epimerase [EC:5.1.3.26]
120	K15912	6/18	UDP-N-acetylglucosamine 4,6-dehydratase [EC:4.2.1.135]
120	K22317	6/18	acyl-CoA:acyl-CoA alkyltransferase [EC:2.3.3.20]
120	K16436	6/18	dTDP-3-amino-2,3,6-trideoxy-4-keto-D-glucose/dTDP-3-amino-3,4,6-trideoxy-alpha-D-glucose/dTDP-2,6-dideoxy-D-kanosamine transaminase [EC:2.6.1.- 2.6.1.106]
120	K00023	6/18	acetoacetyl-CoA reductase [EC:1.1.1.36]
120	K01790	6/18	dTDP-4-dehydrorhamnose 3,5-epimerase [EC:5.1.3.13]
120	K00068	6/18	sorbitol-6-phosphate 2-dehydrogenase [EC:1.1.1.140]
120	K00069	6/18	15-hydroxyprostaglandin dehydrogenase (NAD) [EC:1.1.1.141]
120	K08683	6/18	3-hydroxyacyl-CoA dehydrogenase / 3-hydroxy-2-methylbutyryl-CoA dehydrogenase [EC:1.1.1.35 1.1.1.178]
120	K13370	6/18	17beta-estradiol 17-dehydrogenase / 3alpha(17beta)-hydroxysteroid dehydrogenase (NAD+) / 3-oxoacyl-[acyl-carrier protein] reductase alpha subunit [EC:1.1.1.62 1.1.1.239]
120	K02472	5/18	UDP-N-acetyl-D-mannosaminuronic acid dehydrogenase [EC:1.1.1.336]
120	K23987	5/18	dTDP-4-dehydrorhamnose 3,5-epimerase/reductase [EC:5.1.3.13 1.1.1.133]
120	K21620	5/18	galactitol 2-dehydrogenase [EC:1.1.1.16]
120	K13019	5/18	UDP-GlcNAc3NAcA epimerase [EC:5.1.3.23]
120	K06123	5/18	1-acylglycerone phosphate reductase [EC:1.1.1.101]
120	K12420	5/18	ketoreductase [EC:1.1.1.-]
120	K17249	5/18	GalNAc-alpha-(1->4)-GalNAc-alpha-(1->3)-diNAcBac-PP-undecaprenol alpha-1,4-N-acetyl-D-galactosaminyltransferase [EC:2.4.1.292]
120	K13005	5/18	abequosyltransferase [EC:2.4.1.60]
120	K04708	5/18	3-dehydrosphinganine reductase [EC:1.1.1.102]
120	K22708	5/18	poly(ribitol-phosphate) beta-N-acetylglucosaminyltransferase [EC:2.4.1.355]
120	K01791	5/18	UDP-N-acetylglucosamine 2-epimerase (non-hydrolysing) [EC:5.1.3.14]
120	K03208	5/18	colanic acid biosynthesis glycosyl transferase WcaI
120	K03328	5/18	polysaccharide transporter, PST family
120	K02473	4/18	UDP-N-acetylglucosamine/UDP-N-acetylgalactosamine 4-epimerase [EC:5.1.3.7 5.1.3.-]
120	K19354	4/18	heptose III glucuronosyltransferase [EC:2.4.1.-]
120	K16438	4/18	5-epimerase [EC:5.1.3.-]
120	K17947	4/18	dTDP-L-rhamnose 4-epimerase [EC:5.1.3.25]
120	K08068	4/18	UDP-N-acetylglucosamine 2-epimerase (hydrolysing) [EC:3.2.1.183]
120	K11539	4/18	carbonyl reductase 4 / 3-oxoacyl-[acyl-carrier protein] reductase beta subunit [EC:1.1.1.-]
120	K02601	4/18	transcription termination/antitermination protein NusG
120	K02847	4/18	O-antigen ligase [EC:2.4.1.-]
120	K05785	4/18	transcriptional antiterminator RfaH
120	K02474	4/18	UDP-N-acetyl-D-glucosamine/UDP-N-acetyl-D-galactosamine dehydrogenase [EC:1.1.1.136 1.1.1.-]
120	K17754	4/18	cyclopentanol dehydrogenase [EC:1.1.1.163]
120	K01991	4/18	polysaccharide biosynthesis/export protein
120	K02377	4/18	GDP-L-fucose synthase [EC:1.1.1.271]
120	K01463	4/18	N-acetylglucosamine malate deacetylase 1 [EC:3.5.1.-]
120	K19002	4/18	1,2-diacylglycerol 3-alpha-glucosyltransferase [EC:2.4.1.337]
120	K20987	3/18	polysaccharide biosynthesis/export protein PslD
120	K20988	3/18	polysaccharide biosynthesis/export protein VpsN
120	K03274	3/18	ADP-L-glycero-D-manno-heptose 6-epimerase [EC:5.1.3.20]
120	K13310	3/18	dTDP-3-amino-3,4,6-trideoxy-alpha-D-glucose transaminase [EC:2.6.1.106]
120	K13018	3/18	UDP-2-acetamido-3-amino-2,3-dideoxy-glucuronate N-acetyltransferase [EC:2.3.1.201]
120	K16555	3/18	succinoglycan biosynthesis protein ExoO [EC:2.4.-.-]
120	K02551	3/18	2-succinyl-5-enolpyruvyl-6-hydroxy-3-cyclohexene-1-carboxylate synthase [EC:2.2.1.9]
120	K16694	3/18	teichuronic acid exporter
120	K16695	3/18	lipopolysaccharide exporter
120	K19423	3/18	glycosyltransferase EpsE [EC:2.4.-.-]
120	K19419	3/18	transmembrane protein EpsG
120	K07025	3/18	putative hydrolase of the HAD superfamily
120	K16025	3/18	methoxymalonate biosynthesis acyl carrier protein
120	K02851	3/18	UDP-GlcNAc:undecaprenyl-phosphate/decaprenyl-phosphate GlcNAc-1-phosphate transferase [EC:2.7.8.33 2.7.8.35]
120	K13007	3/18	Fuc2NAc and GlcNAc transferase [EC:2.4.1.-]
120	K21780	3/18	L-proline---[L-prolyl-carrier protein] ligase [EC:6.2.1.53]
120	K15895	3/18	UDP-4-amino-4,6-dideoxy-L-N-acetyl-beta-L-altrosamine transaminase [EC:2.6.1.92]
120	K03367	3/18	D-alanine--poly(phosphoribitol) ligase subunit 1 [EC:6.1.1.13]
120	K22135	3/18	N-acetylglucosamine malate deacetylase 2 [EC:3.5.1.-]
120	K22926	3/18	UDP-N-acetylglucosamine 6-dehydrogenase [EC:1.1.1.136]
120	K15913	2/18	UDP-N-acetylbacillosamine N-acetyltransferase [EC:2.3.1.203]
120	K20429	2/18	dTDP-4-amino-4,6-dideoxy-D-glucose transaminase [EC:2.6.1.33]
120	K16567	2/18	exopolysaccharide production protein ExoQ
120	K22162	2/18	F420H2 dehydrogenase subunit F [EC:1.5.7.2 1.5.98.3]
120	K00066	2/18	GDP-mannose 6-dehydrogenase [EC:1.1.1.132]
120	K16693	2/18	enterobacterial common antigen flippase
120	K15896	2/18	UDP-4-amino-4,6-dideoxy-N-acetyl-beta-L-altrosamine N-acetyltransferase [EC:2.3.1.202]
120	K12990	2/18	rhamnosyltransferase [EC:2.4.1.-]
120	K07488	2/18	transposase
120	K19427	2/18	glycosyltransferase EpsJ [EC:2.4.-.-]
120	K15898	2/18	pseudaminic acid synthase [EC:2.5.1.97]
120	K05304	2/18	sialic acid synthase [EC:2.5.1.56 2.5.1.57 2.5.1.132]
120	K00980	2/18	glycerol-3-phosphate cytidylyltransferase [EC:2.7.7.39]
120	K16701	2/18	amylovoran biosynthesis glycosyltransferase AmsD [EC:2.4.-.-]
120	K07271	2/18	lipopolysaccharide cholinephosphotransferase [EC:2.7.8.-]
120	K07806	2/18	UDP-4-amino-4-deoxy-L-arabinose-oxoglutarate aminotransferase [EC:2.6.1.87]
120	K01654	2/18	N-acetylneuraminate synthase [EC:2.5.1.56]
120	K16870	2/18	N-acetylglucosaminyl-diphospho-decaprenol L-rhamnosyltransferase [EC:2.4.1.289]
120	K02536	2/18	UDP-3-O-[3-hydroxymyristoyl] glucosamine N-acyltransferase [EC:2.3.1.191]
120	K05606	2/18	methylmalonyl-CoA/ethylmalonyl-CoA epimerase [EC:5.1.99.1]
120	K18828	2/18	tRNA(fMet)-specific endonuclease VapC [EC:3.1.-.-]
120	K18814	2/18	putative inorganic carbon (hco3(-)) transporter
120	K18430	2/18	N,N'-diacetyllegionaminate synthase [EC:2.5.1.101]
120	K13316	2/18	NDP-hexose 5-epimerase [EC:5.1.3.-]
120	K06338	2/18	spore coat protein SA
120	K01000	2/18	phospho-N-acetylmuramoyl-pentapeptide-transferase [EC:2.7.8.13]
120	K18653	2/18	3-dehydro-glucose-6-phosphate---glutamate transaminase [EC:2.6.1.104]
120	K00677	2/18	UDP-N-acetylglucosamine acyltransferase [EC:2.3.1.129]
120	K00903	2/18	protein-tyrosine kinase [EC:2.7.10.2]
120	K16150	2/18	glycogen synthase [EC:2.4.1.11]
120	K13015	2/18	UDP-N-acetyl-D-glucosamine dehydrogenase [EC:1.1.1.136]
120	K17716	2/18	UDP-glucose 4-epimerase [EC:5.1.3.2]
120	K00039	2/18	ribitol 2-dehydrogenase [EC:1.1.1.56]
120	K07096	1/18	uncharacterized protein
120	K22320	1/18	2-alkyl-3-oxoalkanoate reductase [EC:1.1.1.412]
120	K07098	1/18	uncharacterized protein
120	K15669	1/18	D-glycero-alpha-D-manno-heptose 1-phosphate guanylyltransferase [EC:2.7.7.71]
120	K01711	1/18	GDPmannose 4,6-dehydratase [EC:4.2.1.47]
120	K19068	1/18	UDP-2-acetamido-2,6-beta-L-arabino-hexul-4-ose reductase [EC:1.1.1.367]
120	K14059	1/18	integrase
120	K16868	1/18	tellurite methyltransferase [EC:2.1.1.265]
120	K03818	1/18	putative colanic acid biosynthesis acetyltransferase WcaF [EC:2.3.1.-]
120	K21210	1/18	NDP-mannose synthase
120	K19165	1/18	antitoxin Phd
120	K19181	1/18	1,5-anhydro-D-fructose reductase (1,5-anhydro-D-mannitol-forming) [EC:1.1.1.292]
120	K13668	1/18	phosphatidyl-myo-inositol dimannoside synthase [EC:2.4.1.346]
120	K16011	1/18	mannose-1-phosphate guanylyltransferase / mannose-6-phosphate isomerase [EC:2.7.7.13 5.3.1.8]
120	K16148	1/18	alpha-maltose-1-phosphate synthase [EC:2.4.1.342]
120	K00983	1/18	N-acylneuraminate cytidylyltransferase [EC:2.7.7.43]
120	K16710	1/18	colanic acid/amylovoran biosynthesis protein
120	K16705	1/18	teichuronic acid biosynthesis protein TuaE
120	K07284	1/18	sortase A [EC:3.4.22.70]
120	K12453	1/18	CDP-paratose synthetase [EC:1.1.1.342]
120	K13656	1/18	undecaprenyl-phosphate glucose phosphotransferase [EC:2.7.8.31]
120	K14273	1/18	D-xylose 1-dehydrogenase (NADP+, D-xylono-1,5-lactone-forming) [EC:1.1.1.179]
120	K06911	1/18	quercetin 2,3-dioxygenase [EC:1.13.11.24]
120	K06320	1/18	spore maturation protein CgeB
120	K21363	1/18	UDP-Glc:alpha-D-GlcNAc-glucosaminyl-diphosphoundecaprenol beta-1,3-glucosyltransferase [EC:2.4.1.305]
120	K00820	1/18	glutamine---fructose-6-phosphate transaminase (isomerizing) [EC:2.6.1.16]
120	K02429	1/18	MFS transporter, FHS family, L-fucose permease
120	K08253	1/18	non-specific protein-tyrosine kinase [EC:2.7.10.2]
120	K13327	1/18	dTDP-3,4-didehydro-2,6-dideoxy-alpha-D-glucose 3-reductase [EC:1.1.1.384]
120	K16044	1/18	scyllo-inositol 2-dehydrogenase (NADP+) [EC:1.1.1.371]
120	K03273	1/18	D-glycero-D-manno-heptose 1,7-bisphosphate phosphatase [EC:3.1.3.82 3.1.3.83]
120	K09132	1/18	uncharacterized protein
120	K06921	1/18	uncharacterized protein
120	K07031	1/18	D-glycero-alpha-D-manno-heptose-7-phosphate kinase [EC:2.7.1.168]
120	K03271	1/18	D-sedoheptulose 7-phosphate isomerase [EC:5.3.1.28]
120	K11923	1/18	MerR family transcriptional regulator, copper efflux regulator
120	K01840	1/18	phosphomannomutase [EC:5.4.2.8]
120	K13638	1/18	MerR family transcriptional regulator, Zn(II)-responsive regulator of zntA
120	K12448	1/18	UDP-arabinose 4-epimerase [EC:5.1.3.5]
120	K14656	1/18	FAD synthetase [EC:2.7.7.2]
120	K03431	1/18	phosphoglucosamine mutase [EC:5.4.2.10]
120	K09800	1/18	translocation and assembly module TamB
120	K03534	1/18	L-rhamnose mutarotase [EC:5.1.3.32]
120	K07481	1/18	transposase, IS5 family
120	K13684	1/18	putative colanic acid biosynthesis glycosyltransferase [EC:2.4.-.-]
120	K22185	1/18	D-xylose 1-dehydrogenase [EC:1.1.1.175]
120	K15897	1/18	UDP-2,4-diacetamido-2,4,6-trideoxy-beta-L-altropyranose hydrolase [EC:3.6.1.57]
120	K00966	1/18	mannose-1-phosphate guanylyltransferase [EC:2.7.7.13]
120	K00645	1/18	[acyl-carrier-protein] S-malonyltransferase [EC:2.3.1.39]
120	K17644	1/18	norsolorinic acid ketoreductase [EC:1.1.1.349]
120	K11049	1/18	CylG protein
120	K20997	1/18	polysaccharide biosynthesis protein PslA
120	K21902	1/18	MerR family transcriptional regulator, repressor of the yfmOP operon
120	K12961	1/18	DnaA initiator-associating protein
120	K16558	1/18	succinoglycan biosynthesis protein ExoL [EC:2.-.-.-]
120	K02844	1/18	UDP-glucose:(heptosyl)LPS alpha-1,3-glucosyltransferase [EC:2.4.1.-]
120	K15899	1/18	pseudaminic acid cytidylyltransferase [EC:2.7.7.81]
120	K16554	1/18	polysaccharide biosynthesis transport protein
120	K00971	1/18	mannose-1-phosphate guanylyltransferase [EC:2.7.7.13]
120	K08600	1/18	sortase B [EC:3.4.22.71]
120	K13775	1/18	citronellol/citronellal dehydrogenase
120	K20487	1/18	two-component system, OmpR family, lantibiotic biosynthesis sensor histidine kinase NisK/SpaK [EC:2.7.13.3]
120	K12984	1/18	(heptosyl)LPS beta-1,4-glucosyltransferase [EC:2.4.1.-]
120	K15914	1/18	N,N'-diacetylbacillosaminyl-diphospho-undecaprenol alpha-1,3-N-acetylgalactosaminyltransferase [EC:2.4.1.290]
120	K03606	1/18	putative colanic acid biosysnthesis UDP-glucose lipid carrier transferase
120	K07711	1/18	two-component system, NtrC family, sensor histidine kinase GlrK [EC:2.7.13.3]
120	K00978	1/18	glucose-1-phosphate cytidylyltransferase [EC:2.7.7.33]
120	K00992	1/18	N-acetyl-alpha-D-muramate 1-phosphate uridylyltransferase [EC:2.7.7.99]
120	K00991	1/18	2-C-methyl-D-erythritol 4-phosphate cytidylyltransferase [EC:2.7.7.60]
120	K10819	1/18	histidine kinase [EC:2.7.13.3]
120	K21000	1/18	polysaccharide biosynthesis protein PslG
120	K00598	1/18	trans-aconitate 2-methyltransferase [EC:2.1.1.144]
120	K19504	1/18	glucoselysine-6-phosphate deglycase
120	K00919	1/18	4-diphosphocytidyl-2-C-methyl-D-erythritol kinase [EC:2.7.1.148]
120	K18234	1/18	virginiamycin A acetyltransferase [EC:2.3.1.-]
120	K10046	1/18	GDP-D-mannose 3', 5'-epimerase [EC:5.1.3.18 5.1.3.-]
120	K19424	1/18	glycosyltransferase EpsF [EC:2.4.-.-]
120	K21030	1/18	D-ribitol-5-phosphate cytidylyltransferase [EC:2.7.7.40]
120	K01515	1/18	ADP-ribose pyrophosphatase [EC:3.6.1.13]
120	K19429	1/18	acetyltransferase EpsM [EC:2.3.1.-]
120	K07493	1/18	putative transposase
120	K24258	1/18	UDP-N-acetyl-L-fucosamine synthase [EC:5.1.3.28]
120	K07495	1/18	putative transposase
120	K13935	1/18	malonate decarboxylase epsilon subunit [EC:2.3.1.39]
120	K00638	1/18	chloramphenicol O-acetyltransferase type B [EC:2.3.1.28]
120	K13016	1/18	UDP-N-acetyl-2-amino-2-deoxyglucuronate dehydrogenase [EC:1.1.1.335]
120	K16692	1/18	tyrosine-protein kinase Etk/Wzc [EC:2.7.10.-]
120	K07486	1/18	transposase
198	K02852	2/2	UDP-N-acetyl-D-mannosaminouronate:lipid I N-acetyl-D-mannosaminouronosyltransferase [EC:2.4.1.180]
198	K06221	2/2	2,5-diketo-D-gluconate reductase A [EC:1.1.1.346]
198	K18540	2/2	(R)-amidase [EC:3.5.1.100]
198	K23257	2/2	methylglyoxal/glyoxal reductase [EC:1.1.1.283 1.1.1.-]
198	K00180	2/2	indolepyruvate ferredoxin oxidoreductase, beta subunit [EC:1.2.7.8]
198	K00179	2/2	indolepyruvate ferredoxin oxidoreductase, alpha subunit [EC:1.2.7.8]
198	K01912	2/2	phenylacetate-CoA ligase [EC:6.2.1.30]
198	K01911	2/2	o-succinylbenzoate---CoA ligase [EC:6.2.1.26]
198	K01904	2/2	4-coumarate--CoA ligase [EC:6.2.1.12]
198	K01897	2/2	long-chain acyl-CoA synthetase [EC:6.2.1.3]
198	K00177	2/2	2-oxoglutarate ferredoxin oxidoreductase subunit gamma [EC:1.2.7.3]
198	K05275	2/2	pyridoxine 4-dehydrogenase [EC:1.1.1.65]
198	K12988	2/2	alpha-1,3-rhamnosyltransferase [EC:2.4.1.-]
198	K18661	2/2	malonyl-CoA/methylmalonyl-CoA synthetase [EC:6.2.1.-]
198	K17250	2/2	GalNAc5-diNAcBac-PP-undecaprenol beta-1,3-glucosyltransferase [EC:2.4.1.293]
198	K00666	2/2	fatty-acyl-CoA synthase [EC:6.2.1.-]
198	K13660	2/2	beta-1,4-glucosyltransferase [EC:2.4.1.-]
198	K19427	2/2	glycosyltransferase EpsJ [EC:2.4.-.-]
198	K06222	2/2	2,5-diketo-D-gluconate reductase B [EC:1.1.1.346]
198	K22162	2/2	F420H2 dehydrogenase subunit F [EC:1.5.7.2 1.5.98.3]
198	K13005	2/2	abequosyltransferase [EC:2.4.1.60]
198	K21345	2/2	D-glycero-beta-D-manno-heptose 1-phosphate adenylyltransferase [EC:2.7.7.70]
198	K01506	2/2	5-aminopentanamidase [EC:3.5.1.30]
198	K14188	2/2	D-alanine--poly(phosphoribitol) ligase subunit 2 [EC:6.1.1.13]
198	K17680	2/2	twinkle protein [EC:3.6.4.12]
198	K16698	2/2	teichuronic acid biosynthesis glycosyltransferase TuaG [EC:2.4.-.-]
198	K19354	2/2	heptose III glucuronosyltransferase [EC:2.4.1.-]
198	K00002	2/2	alcohol dehydrogenase (NADP+) [EC:1.1.1.2]
198	K18097	2/2	glycerol 2-dehydrogenase (NADP+) [EC:1.1.1.156]
34	K02508	5/5	AraC family transcriptional regulator, 4-hydroxyphenylacetate 3-monooxygenase operon regulatory protein
34	K18954	5/5	AraC family transcriptional regulator, transcriptional activator of pobA
34	K01911	3/5	o-succinylbenzoate---CoA ligase [EC:6.2.1.26]
34	K02099	2/5	AraC family transcriptional regulator, arabinose operon regulatory protein
34	K00971	1/5	mannose-1-phosphate guanylyltransferase [EC:2.7.7.13]
34	K16011	1/5	mannose-1-phosphate guanylyltransferase / mannose-6-phosphate isomerase [EC:2.7.7.13 5.3.1.8]
186	K11936	4/4	poly-beta-1,6-N-acetyl-D-glucosamine synthase [EC:2.4.1.-]
186	K16694	4/4	teichuronic acid exporter
186	K16695	4/4	lipopolysaccharide exporter
186	K16701	4/4	amylovoran biosynthesis glycosyltransferase AmsD [EC:2.4.-.-]
186	K03328	4/4	polysaccharide transporter, PST family
186	K00754	4/4	L-malate glycosyltransferase [EC:2.4.1.-]
186	K17249	4/4	GalNAc-alpha-(1->4)-GalNAc-alpha-(1->3)-diNAcBac-PP-undecaprenol alpha-1,4-N-acetyl-D-galactosaminyltransferase [EC:2.4.1.292]
186	K20998	3/4	polysaccharide biosynthesis protein PslE
186	K19003	3/4	1,2-diacylglycerol 3-beta-glucosyltransferase [EC:2.4.1.336]
186	K12990	3/4	rhamnosyltransferase [EC:2.4.1.-]
186	K18814	3/4	putative inorganic carbon (hco3(-)) transporter
186	K16870	3/4	N-acetylglucosaminyl-diphospho-decaprenol L-rhamnosyltransferase [EC:2.4.1.289]
186	K13658	3/4	beta-1,4-mannosyltransferase [EC:2.4.1.251]
186	K19002	3/4	1,2-diacylglycerol 3-alpha-glucosyltransferase [EC:2.4.1.337]
186	K02847	3/4	O-antigen ligase [EC:2.4.1.-]
186	K16705	3/4	teichuronic acid biosynthesis protein TuaE
186	K21003	3/4	polysaccharide biosynthesis protein PslJ
186	K02844	2/4	UDP-glucose:(heptosyl)LPS alpha-1,3-glucosyltransferase [EC:2.4.1.-]
186	K16555	2/4	succinoglycan biosynthesis protein ExoO [EC:2.4.-.-]
186	K19427	2/4	glycosyltransferase EpsJ [EC:2.4.-.-]
186	K17250	2/4	GalNAc5-diNAcBac-PP-undecaprenol beta-1,3-glucosyltransferase [EC:2.4.1.293]
186	K13668	2/4	phosphatidyl-myo-inositol dimannoside synthase [EC:2.4.1.346]
186	K16698	2/4	teichuronic acid biosynthesis glycosyltransferase TuaG [EC:2.4.-.-]
186	K12988	2/4	alpha-1,3-rhamnosyltransferase [EC:2.4.1.-]
186	K13005	2/4	abequosyltransferase [EC:2.4.1.60]
186	K02840	2/4	UDP-D-galactose:(glucosyl)LPS alpha-1,6-D-galactosyltransferase [EC:2.4.1.-]
186	K16150	2/4	glycogen synthase [EC:2.4.1.11]
186	K08234	1/4	glyoxylase I family protein
186	K16148	1/4	alpha-maltose-1-phosphate synthase [EC:2.4.1.342]
186	K16568	1/4	exopolysaccharide production protein ExoZ
186	K01372	1/4	bleomycin hydrolase [EC:3.4.22.40]
186	K16649	1/4	rhamnopyranosyl-N-acetylglucosaminyl-diphospho-decaprenol beta-1,3/1,4-galactofuranosyltransferase [EC:2.4.1.287]
186	K21462	1/4	probable poly-beta-1,6-N-acetyl-D-glucosamine export protein
186	K19354	1/4	heptose III glucuronosyltransferase [EC:2.4.1.-]
69	K10822	31/31	nonpolar-amino-acid-transporting ATPase [EC:7.4.2.2]
69	K19340	31/31	Cu-processing system ATP-binding protein
69	K09697	30/31	sodium transport system ATP-binding protein [EC:7.2.2.4]
69	K20490	30/31	lantibiotic transport system ATP-binding protein
69	K02193	30/31	heme exporter protein A [EC:7.6.2.5]
69	K01990	29/31	ABC-2 type transport system ATP-binding protein
69	K06857	27/31	tungstate transport system ATP-binding protein [EC:7.3.2.6]
69	K09817	26/31	zinc transport system ATP-binding protein [EC:7.2.2.20]
69	K20459	25/31	lantibiotic transport system ATP-binding protein
69	K09695	22/31	lipooligosaccharide transport system ATP-binding protein
69	K02068	21/31	putative ABC transport system ATP-binding protein
69	K02013	19/31	iron complex transport system ATP-binding protein [EC:7.2.2.-]
69	K02041	17/31	phosphonate transport system ATP-binding protein [EC:7.3.2.2]
69	K02065	16/31	phospholipid/cholesterol/gamma-HCH transport system ATP-binding protein
69	K05833	13/31	putative tryptophan/tyrosine transport system ATP-binding protein
69	K16907	13/31	fluoroquinolone transport system ATP-binding protein [EC:7.6.2.-]
69	K02003	12/31	putative ABC transport system ATP-binding protein
69	K19309	12/31	bacitracin transport system ATP-binding protein
69	K12608	10/31	CCR4-NOT complex subunit CAF16
69	K16784	8/31	biotin transport system ATP-binding protein [EC:7.6.2.-]
69	K11050	8/31	multidrug/hemolysin transport system ATP-binding protein
69	K06861	7/31	lipopolysaccharide export system ATP-binding protein [EC:7.5.2.5]
69	K09013	7/31	Fe-S cluster assembly ATP-binding protein
69	K02074	5/31	zinc/manganese transport system ATP-binding protein
69	K09812	5/31	cell division transport system ATP-binding protein
69	K13770	5/31	TetR/AcrR family transcriptional regulator, fatty acid metabolism regulator protein
69	K20487	4/31	two-component system, OmpR family, lantibiotic biosynthesis sensor histidine kinase NisK/SpaK [EC:2.7.13.3]
69	K07706	4/31	two-component system, LytTR family, sensor histidine kinase AgrC [EC:2.7.13.3]
69	K19310	4/31	bacitracin transport system permease protein
69	K07642	3/31	two-component system, OmpR family, sensor histidine kinase BaeS [EC:2.7.13.3]
69	K18940	3/31	two-component system, OmpR family, sensor histidine kinase ArlS [EC:2.7.13.3]
69	K02484	3/31	two-component system, OmpR family, sensor kinase [EC:2.7.13.3]
69	K10681	3/31	two-component system, OmpR family, sensor histidine kinase SaeS [EC:2.7.13.3]
69	K01993	3/31	HlyD family secretion protein
69	K20492	3/31	lantibiotic transport system permease protein
69	K18350	3/31	two-component system, OmpR family, sensor histidine kinase VanS [EC:2.7.13.3]
69	K11963	3/31	urea transport system ATP-binding protein
69	K23777	3/31	TetR/AcrR family transcriptional regulator, regulator of cefoperazone and chloramphenicol sensitivity
69	K20491	3/31	lantibiotic transport system permease protein
69	K16786	3/31	energy-coupling factor transport system ATP-binding protein [EC:7.-.-.-]
69	K07705	2/31	two-component system, LytTR family, response regulator LytT
69	K09017	2/31	TetR/AcrR family transcriptional regulator
69	K12340	2/31	outer membrane protein
69	K07707	2/31	two-component system, LytTR family, response regulator AgrA
69	K02477	2/31	two-component system, LytTR family, response regulator
69	K21453	2/31	TetR/AcrR family transcriptional regulator, biofilm operon repressor
69	K07800	2/31	AgrD protein
69	K22105	2/31	TetR/AcrR family transcriptional regulator, fatty acid biosynthesis regulator
69	K02071	2/31	D-methionine transport system ATP-binding protein
69	K06871	2/31	uncharacterized protein
69	K11641	2/31	two-component system, LytTR family, response regulator NatR
69	K16012	1/31	ATP-binding cassette, subfamily C, bacterial CydC
69	K21961	1/31	TetR/AcrR family transcriptional regulator, ethionamide resistance regulator
69	K06138	1/31	pyrroloquinoline quinone biosynthesis protein D
69	K08223	1/31	MFS transporter, FSR family, fosmidomycin resistance protein
69	K01992	1/31	ABC-2 type transport system permease protein
69	K15600	1/31	putative hydroxymethylpyrimidine transport system ATP-binding protein
69	K18345	1/31	two-component system, OmpR family, sensor histidine kinase VanS [EC:2.7.13.3]
69	K01994	1/31	LuxR family transcriptional regulator, transcriptional regulator of spore coat protein
69	K24073	1/31	RNA polymerase sigma factor CnrH
69	K09689	1/31	capsular polysaccharide transport system ATP-binding protein [EC:7.6.2.12]
69	K01666	1/31	4-hydroxy 2-oxovalerate aldolase [EC:4.1.3.39]
69	K06330	1/31	spore coat protein H
69	K07813	1/31	accessory gene regulator B
69	K07486	1/31	transposase
69	K07654	1/31	two-component system, OmpR family, sensor histidine kinase MtrB [EC:2.7.13.3]
69	K09955	1/31	uncharacterized protein
69	K21462	1/31	probable poly-beta-1,6-N-acetyl-D-glucosamine export protein
69	K07495	1/31	putative transposase
69	K16137	1/31	TetR/AcrR family transcriptional regulator, transcriptional repressor for nem operon
69	K06113	1/31	arabinan endo-1,5-alpha-L-arabinosidase [EC:3.2.1.99]
69	K16787	1/31	energy-coupling factor transport system ATP-binding protein [EC:7.-.-.-]
69	K06148	1/31	ATP-binding cassette, subfamily C, bacterial
69	K06147	1/31	ATP-binding cassette, subfamily B, bacterial
69	K21005	1/31	polysaccharide biosynthesis protein PslL
69	K06400	1/31	site-specific DNA recombinase
69	K07133	1/31	uncharacterized protein
69	K22300	1/31	HTH-type transcriptional regulator, cell division transcriptional repressor
69	K04083	1/31	molecular chaperone Hsp33
69	K18232	1/31	oleandomycin transport system ATP-binding protein
69	K20485	1/31	ATP-binding cassette, subfamily B, bacterial NisT
69	K06019	1/31	pyrophosphatase PpaX [EC:3.6.1.1]
69	K13663	1/31	acyltransferase [EC:2.3.1.-]
69	K22295	1/31	TetR/AcrR family transcriptional regulator, repressor for neighboring sulfatase
69	K20461	1/31	lantibiotic transport system permease protein
69	K22299	1/31	HTH-type transcriptional regulator, competence development regulator
69	K09810	1/31	lipoprotein-releasing system ATP-binding protein [EC:7.6.2.-]
69	K01752	1/31	L-serine dehydratase [EC:4.3.1.17]
69	K03449	1/31	MFS transporter, CP family, cyanate transporter
69	K22106	1/31	TetR/AcrR family transcriptional regulator, repressor of fatR-cypB operon
69	K04069	1/31	pyruvate formate lyase activating enzyme [EC:1.97.1.4]
161	K13007	4/4	Fuc2NAc and GlcNAc transferase [EC:2.4.1.-]
161	K00067	4/4	dTDP-4-dehydrorhamnose reductase [EC:1.1.1.133]
161	K15894	4/4	UDP-N-acetylglucosamine 4,6-dehydratase/5-epimerase [EC:4.2.1.115 5.1.3.-]
161	K02851	4/4	UDP-GlcNAc:undecaprenyl-phosphate/decaprenyl-phosphate GlcNAc-1-phosphate transferase [EC:2.7.8.33 2.7.8.35]
161	K01791	4/4	UDP-N-acetylglucosamine 2-epimerase (non-hydrolysing) [EC:5.1.3.14]
161	K13019	4/4	UDP-GlcNAc3NAcA epimerase [EC:5.1.3.23]
161	K17716	4/4	UDP-glucose 4-epimerase [EC:5.1.3.2]
161	K16698	3/4	teichuronic acid biosynthesis glycosyltransferase TuaG [EC:2.4.-.-]
161	K24258	3/4	UDP-N-acetyl-L-fucosamine synthase [EC:5.1.3.28]
161	K17250	3/4	GalNAc5-diNAcBac-PP-undecaprenol beta-1,3-glucosyltransferase [EC:2.4.1.293]
161	K19997	3/4	GlcNAc-P-P-Und epimerase [EC:5.1.3.26]
161	K12988	3/4	alpha-1,3-rhamnosyltransferase [EC:2.4.1.-]
161	K07133	2/4	uncharacterized protein
161	K02377	2/4	GDP-L-fucose synthase [EC:1.1.1.271]
161	K13005	2/4	abequosyltransferase [EC:2.4.1.60]
161	K15856	2/4	GDP-4-dehydro-6-deoxy-D-mannose reductase [EC:1.1.1.281]
161	K02847	2/4	O-antigen ligase [EC:2.4.1.-]
161	K00666	2/4	fatty-acyl-CoA synthase [EC:6.2.1.-]
161	K12508	2/4	feruloyl-CoA synthase [EC:6.2.1.34]
161	K03208	2/4	colanic acid biosynthesis glycosyl transferase WcaI
161	K01711	2/4	GDPmannose 4,6-dehydratase [EC:4.2.1.47]
161	K01897	2/4	long-chain acyl-CoA synthetase [EC:6.2.1.3]
161	K19068	2/4	UDP-2-acetamido-2,6-beta-L-arabino-hexul-4-ose reductase [EC:1.1.1.367]
161	K02536	1/4	UDP-3-O-[3-hydroxymyristoyl] glucosamine N-acyltransferase [EC:2.3.1.191]
161	K00441	1/4	coenzyme F420 hydrogenase subunit beta [EC:1.12.98.1]
161	K07124	1/4	uncharacterized protein
161	K01790	1/4	dTDP-4-dehydrorhamnose 3,5-epimerase [EC:5.1.3.13]
161	K22162	1/4	F420H2 dehydrogenase subunit F [EC:1.5.7.2 1.5.98.3]
161	K01912	1/4	phenylacetate-CoA ligase [EC:6.2.1.30]
161	K02805	1/4	dTDP-4-amino-4,6-dideoxygalactose transaminase [EC:2.6.1.59]
161	K00638	1/4	chloramphenicol O-acetyltransferase type B [EC:2.3.1.28]
161	K07085	1/4	putative transport protein
161	K07063	1/4	uncharacterized protein
161	K02551	1/4	2-succinyl-5-enolpyruvyl-6-hydroxy-3-cyclohexene-1-carboxylate synthase [EC:2.2.1.9]
161	K07535	1/4	2-hydroxycyclohexanecarboxyl-CoA dehydrogenase [EC:1.1.1.-]
161	K01991	1/4	polysaccharide biosynthesis/export protein
161	K18009	1/4	meso-butanediol dehydrogenase / (S,S)-butanediol dehydrogenase / diacetyl reductase [EC:1.1.1.- 1.1.1.76 1.1.1.304]
161	K21478	1/4	poly-beta-1,6-N-acetyl-D-glucosamine N-deacetylase [EC:3.5.1.-]
161	K02472	1/4	UDP-N-acetyl-D-mannosaminuronic acid dehydrogenase [EC:1.1.1.336]
161	K13683	1/4	putative colanic acid biosynthesis glycosyltransferase [EC:2.4.-.-]
161	K18234	1/4	virginiamycin A acetyltransferase [EC:2.3.1.-]
161	K00973	1/4	glucose-1-phosphate thymidylyltransferase [EC:2.7.7.24]
161	K18335	1/4	2-keto-3-deoxy-L-fuconate dehydrogenase [EC:1.1.1.-]
161	K06123	1/4	1-acylglycerone phosphate reductase [EC:1.1.1.101]
161	K15912	1/4	UDP-N-acetylglucosamine 4,6-dehydratase [EC:4.2.1.135]
161	K18814	1/4	putative inorganic carbon (hco3(-)) transporter
161	K19423	1/4	glycosyltransferase EpsE [EC:2.4.-.-]
161	K00754	1/4	L-malate glycosyltransferase [EC:2.4.1.-]
161	K08068	1/4	UDP-N-acetylglucosamine 2-epimerase (hydrolysing) [EC:3.2.1.183]
161	K03327	1/4	multidrug resistance protein, MATE family
161	K00076	1/4	7-alpha-hydroxysteroid dehydrogenase [EC:1.1.1.159]
161	K03328	1/4	polysaccharide transporter, PST family
161	K03331	1/4	L-xylulose reductase [EC:1.1.1.10]
161	K16870	1/4	N-acetylglucosaminyl-diphospho-decaprenol L-rhamnosyltransferase [EC:2.4.1.289]
161	K16693	1/4	enterobacterial common antigen flippase
161	K00038	1/4	3alpha(or 20beta)-hydroxysteroid dehydrogenase [EC:1.1.1.53]
161	K00216	1/4	2,3-dihydro-2,3-dihydroxybenzoate dehydrogenase [EC:1.3.1.28]
161	K16705	1/4	teichuronic acid biosynthesis protein TuaE
161	K03793	1/4	pteridine reductase [EC:1.5.1.33]
161	K16216	1/4	benzil reductase ((S)-benzoin forming) [EC:1.1.1.320]
161	K16555	1/4	succinoglycan biosynthesis protein ExoO [EC:2.4.-.-]
